# The transcription factor RUNX2 drives the generation of human NK cells and promotes tissue residency

**DOI:** 10.1101/2022.05.02.490285

**Authors:** Sigrid Wahlen, Filip Matthijssens, Wouter Van Loocke, Sylvie Taveirne, Laura Kiekens, Eva Persyn, Els van Ammel, Zenzi De Vos, Stijn De Munter, Patrick Matthys, Filip Van Nieuwerburgh, Tom Taghon, Bart Vandekerckhove, Pieter Van Vlierberghe, Georges Leclercq

## Abstract

NK cells are innate lymphocytes that eliminate virus-infected and cancer cells by cytotoxicity and cytokine secretion. In addition to circulating NK cells, distinct tissue-resident NK subsets have been identified in various organs. Although transcription factors regulating NK cell development and function have been extensively studied in mice, the role of RUNX2 in these processes has not been investigated, neither in mice nor in human. Here, by manipulating RUNX2 expression with either knockdown or overexpression in human hematopoietic stem cell-based NK cell differentiation cultures, combined with transcriptomic and ChIP-sequencing analyses, we established that RUNX2 drives the generation of NK cells, possibly through induction of IL-2Rβ expression in NK progenitor cells. Importantly, RUNX2 promotes tissue residency in human NK cells. Our findings have the potential to improve existing NK cell-based cancer therapies and can impact research fields beyond NK cell biology, since tissue-resident subsets have also been described in other lymphocyte subpopulations.
