## Supplementary Table 2 for "The transcription factor RUNX2 drives the generation of human NK cells and promotes tissue residency"

### Sheet: Supplementary Table 2
	Supplementary Table 2. RNA-seq of sorted NK cells from RUNX2 knockdown cultures (accompanies Fig. 3c, d).
	GeneSymbol	log2FC	padj	dir
	CX3CR1	1.58733	7.55398e-10	up
	IGFBP7	0.979556	1.13227e-09	up
	MT1E	3.02477	1.13227e-09	up
	ADGRG1	1.67397	1.13227e-09	up
	TUBA1C	1.0256	5.1706e-09	up
	RRM2	1.00152	5.3125e-09	up
	SELL	1.07609	5.3125e-09	up
	EBP	1.04985	2.12056e-08	up
	CD9	1.3361	2.5611e-08	up
	KPNA2	0.837147	2.77953e-07	up
	MLC1	0.871495	6.66704e-07	up
	GZMB	0.895818	1.23836e-06	up
	MT1G	4.4472	1.23836e-06	up
	C12orf75	0.78529	1.23836e-06	up
	CDK6	0.871306	1.60068e-06	up
	CSTB	0.678404	3.91068e-06	up
	MT2A	1.433	8.09938e-06	up
	CDKN3	0.797117	9.4856e-06	up
	GCH1	0.690068	9.4856e-06	up
	SCN9A	4.88579	1.3026e-05	up
	RAP2B	0.748995	1.3026e-05	up
	SKA2	0.773036	1.74824e-05	up
	CALM2	0.540338	2.05065e-05	up
	ZWINT	0.985209	2.24801e-05	up
	CTSC	0.787945	2.6632e-05	up
	TPST2	0.613891	2.6632e-05	up
	AEN	1.21963	2.6632e-05	up
	RPS27L	0.688928	2.6632e-05	up
	DBI	0.657685	3.00246e-05	up
	TXN	0.684778	3.00909e-05	up
	MT1F	1.45877	3.16442e-05	up
	SYPL1	0.751571	3.60992e-05	up
	MAGOHB	1.28632	4.03463e-05	up
	POMP	0.74896	4.03463e-05	up
	TRIP13	1.41982	6.1778e-05	up
	TMSB10	0.407622	7.06713e-05	up
	TM9SF2	0.568846	7.06713e-05	up
	ARPC3	0.546103	7.57594e-05	up
	ATP5B	0.518241	8.57941e-05	up
	ARL6IP1	0.585078	8.61524e-05	up
	SHMT1	1.03654	8.6332e-05	up
	TMPO	0.72577	0.00011281	up
	TUBA1B	0.740778	0.00011281	up
	HNRNPF	0.491747	0.00012387	up
	GPR183	1.54804	0.000136995	up
	VIM	0.682572	0.000164572	up
	HMGB2	0.585733	0.000164572	up
	CCNB1	0.796933	0.000176855	up
	S1PR1	1.16381	0.000176855	up
	NELFCD	0.71869	0.000191372	up
	TYMS	0.734594	0.000222741	up
	TUBB4B	0.696562	0.000227395	up
	LMO4	0.465343	0.00022752	up
	MT1X	1.74243	0.000227599	up
	SLC25A3	0.441205	0.000230306	up
	ECT2	0.794888	0.000230306	up
	DHX9	0.726099	0.000238191	up
	S100A4	0.745924	0.000244708	up
	GLRX	0.656293	0.00027008	up
	NUP93	0.943574	0.000273213	up
	CCZ1	0.712122	0.000278341	up
	BOLA3	1.09511	0.000278341	up
	SNX10	0.68214	0.000297724	up
	SAMHD1	0.591982	0.000310276	up
	SNRPG	0.639739	0.000325815	up
	HNRNPAB	0.761269	0.000327003	up
	GNA15	0.75386	0.000332005	up
	H2AFY	0.45101	0.000369507	up
	PCNA	0.731064	0.000370767	up
	CDCA7	1.20457	0.000388107	up
	COPS7A	1.34123	0.000392355	up
	CCNA2	0.723997	0.000454406	up
	GPAT3	1.6066	0.00049485	up
	CDKN2A	0.660923	0.000512264	up
	OIP5	1.14527	0.000523655	up
	CYC1	0.534808	0.000543963	up
	MFSD12	1.68866	0.000548383	up
	RRAS2	0.656004	0.000556576	up
	LMNA	1.10605	0.000572626	up
	LGALS1	0.556245	0.000579394	up
	CENPA	0.822113	0.000579394	up
	UBE2T	1.00958	0.000597073	up
	COX20	1.12338	0.000614351	up
	AURKA	0.782692	0.000614509	up
	ATP1B3	0.572539	0.000623504	up
	KIAA1841	2.70581	0.000633352	up
	CDKN1A	1.01956	0.000672072	up
	MRPL18	0.603888	0.000673535	up
	CEP55	0.910579	0.000675077	up
	JCHAIN	3.86628	0.000737303	up
	CBFB	0.574655	0.000757893	up
	FAM111B	0.863015	0.000767627	up
	LSM4	0.515045	0.000769244	up
	DTYMK	0.903884	0.000784112	up
	NDUFB3	0.549198	0.000807516	up
	MCM2	0.825311	0.000852237	up
	DYNLL1	0.598317	0.000852237	up
	TCP1	0.594099	0.000861405	up
	ANXA2	0.467867	0.000896553	up
	SOCS1	1.04516	0.000896553	up
	POLE2	1.50605	0.000902805	up
	PSMA7	0.577717	0.000903376	up
	NCAPG2	0.790142	0.00091283	up
	PRC1	0.666229	0.000965961	up
	PFN1	0.588798	0.00100737	up
	ATP5A1	0.514059	0.00100737	up
	RAN	0.612734	0.00101958	up
	DNAJA1	0.517641	0.00105976	up
	TUBB2A	4.5816	0.00105976	up
	MESDC1	0.670074	0.00112308	up
	FOXM1	0.981642	0.0011253	up
	ESCO2	1.18241	0.00112767	up
	BORA	0.874236	0.00112874	up
	GNG5	0.483094	0.00115712	up
	SRSF3	0.55154	0.00119068	up
	EMP3	0.672992	0.00120996	up
	NFKB1	0.572188	0.00125455	up
	MDM2	0.57736	0.00131755	up
	PRDX3	0.674325	0.0013735	up
	PRDX1	0.847332	0.00138955	up
	SHCBP1	1.19835	0.00138955	up
	IGFBP4	1.13885	0.00144668	up
	CAP1	0.340337	0.00145096	up
	CENPW	0.800732	0.00148332	up
	TXNDC9	0.83027	0.0014844	up
	CDKN2C	0.54776	0.00155701	up
	HNRNPA2B1	0.601032	0.00160678	up
	LBR	0.451212	0.0017151	up
	TLR3	1.68298	0.0017151	up
	DPP4	0.541229	0.0017151	up
	ACTB	0.593537	0.00173167	up
	FAM96B	0.557899	0.00174533	up
	RAP1GAP2	1.17372	0.00177646	up
	H2AFX	0.564731	0.00177646	up
	ARPC1B	0.421249	0.00179301	up
	PGM2	0.697912	0.00185301	up
	YWHAE	0.479968	0.00193924	up
	GTF3C6	0.834201	0.00197144	up
	GINS1	1.0617	0.00203151	up
	NME1	1.04401	0.00203611	up
	SPRED1	1.69905	0.00206099	up
	GBP1	0.815331	0.00209768	up
	CCNB2	0.716221	0.00216237	up
	NPTX1	2.32387	0.00216237	up
	SLC16A1	0.954141	0.00220177	up
	EIF4G3	0.775403	0.00229314	up
	CDC25B	0.548437	0.00229314	up
	RAD51C	0.76234	0.00229314	up
	UGP2	0.535788	0.00229314	up
	S100A6	0.555764	0.00229314	up
	PRKAR2A	0.553045	0.00230726	up
	AHR	0.662081	0.0023106	up
	CBX1	0.693758	0.0023106	up
	ATP13A3	0.874277	0.0023106	up
	TCEB1	0.59183	0.0023106	up
	DONSON	1.36036	0.0023106	up
	TOP2A	0.588494	0.00231406	up
	MRPL20	0.653925	0.00232837	up
	FAM111A	0.557214	0.00252022	up
	ARF4	0.583726	0.00255232	up
	DHCR24	0.823017	0.00255283	up
	TNIP2	0.803524	0.00261943	up
	GINS2	0.916036	0.00296569	up
	RPL22L1	0.524661	0.00301212	up
	FAM120A	0.410253	0.00318128	up
	KRT10	0.634427	0.00322136	up
	ACTR3	0.421314	0.00344508	up
	EIF4E2	0.45105	0.00356885	up
	RCC1	0.975928	0.00361405	up
	FAM129B	0.944659	0.00363048	up
	FEN1	0.796953	0.00363048	up
	GMNN	0.981232	0.00366364	up
	BRIP1	0.818981	0.00366982	up
	PBK	0.980136	0.00370921	up
	HSPD1	0.694028	0.00373565	up
	WDR1	0.391957	0.00390092	up
	NDUFB2	0.463621	0.00402798	up
	BAK1	0.932708	0.00408912	up
	GEN1	1.63051	0.00416484	up
	ANLN	0.841749	0.0041858	up
	LDLR	0.806447	0.00427946	up
	CHUK	0.94794	0.00437293	up
	B3GAT1	3.46589	0.00473382	up
	CCNE2	1.01243	0.00495953	up
	RBBP7	0.476303	0.00501212	up
	CDKN2B	1.09956	0.00501822	up
	ZDHHC20	0.523578	0.00505524	up
	UBE2C	0.63432	0.00509697	up
	PSMB3	0.519082	0.00509697	up
	SRSF2	0.623127	0.00526835	up
	ALYREF	0.766965	0.00526835	up
	ATP2A2	0.768603	0.00540355	up
	STX3	1.3063	0.00565813	up
	POP5	0.93936	0.00565813	up
	KNSTRN	0.648215	0.0056965	up
	MAL	0.700819	0.0056965	up
	MAP3K8	0.879741	0.00570395	up
	EPT1	1.32257	0.00576306	up
	PPIA	0.383268	0.00576306	up
	CCND3	0.491174	0.00591615	up
	PSMC3	0.798801	0.00604999	up
	TOMM40	1.3777	0.00606916	up
	SLC27A2	0.667927	0.00610083	up
	DENND1B	0.48061	0.00624491	up
	PHF5A	0.526905	0.00625731	up
	RFWD3	0.71175	0.00667425	up
	AHNAK	0.508933	0.00670177	up
	LSM3	0.530536	0.00670177	up
	LMNB1	0.668207	0.00671555	up
	DSTN	0.519551	0.00671555	up
	CDK1	0.588868	0.00681703	up
	ACAT2	0.702269	0.00686945	up
	SPPL2A	0.536243	0.00686945	up
	CLPTM1L	0.564517	0.00703126	up
	GK5	0.721862	0.00703485	up
	DNAJC9	0.861778	0.00706896	up
	MYL12A	0.357388	0.00718492	up
	GRK6	0.706605	0.00727565	up
	CPSF3	0.653746	0.00730413	up
	GREM2	3.66924	0.00730413	up
	FZD6	0.930482	0.00742451	up
	MTFR2	1.04091	0.0076201	up
	VBP1	0.63561	0.00776628	up
	RBM3	0.634885	0.00785327	up
	NCAPG	0.680675	0.00793556	up
	PTGIS	0.918515	0.00793556	up
	GSTM3	3.51882	0.00818914	up
	ZWILCH	0.805857	0.00819534	up
	NDUFB9	0.431879	0.00821721	up
	UQCRQ	0.452479	0.0082379	up
	MCAT	1.87188	0.00826085	up
	YWHAQ	0.431894	0.00826085	up
	PKIA	0.828123	0.00826085	up
	NLRP2	0.644522	0.00831876	up
	ADA	0.538562	0.00832636	up
	TALDO1	0.419336	0.00842746	up
	SPC25	0.89332	0.00867402	up
	DUT	0.542957	0.0087647	up
	CFAP20	0.633554	0.00878624	up
	HNRNPD	0.428417	0.00883942	up
	MCM10	0.888869	0.00887182	up
	SLC25A5	0.390935	0.00902002	up
	MTCH2	0.648311	0.00909501	up
	ARPC2	0.347475	0.00916503	up
	HSPE1	0.788025	0.00917088	up
	PSMA3	0.63183	0.00927718	up
	CLIC4	0.759058	0.00927718	up
	EIF4G1	0.59372	0.00963855	up
	KIF2C	0.533037	0.00977692	up
	GTF2A2	0.567211	0.00999179	up
	NDUFB1	0.316022	0.00999434	up
	ADRM1	0.620453	0.0104078	up
	NUDT1	0.696231	0.0105654	up
	FANCD2	0.801546	0.0106379	up
	SSRP1	0.489807	0.0107668	up
	TEX30	0.550168	0.0110284	up
	PSMB4	0.437334	0.0110571	up
	SNCA	1.70784	0.0110643	up
	UGCG	0.485938	0.0110643	up
	UQCR10	0.444558	0.0110643	up
	HJURP	0.588812	0.0111562	up
	NT5E	2.52761	0.0111841	up
	SNRPD3	0.477467	0.0112052	up
	TGFBR3	0.501963	0.0113456	up
	NCAPH	0.756553	0.0113456	up
	CTHRC1	2.88615	0.0113456	up
	STMN1	0.463352	0.0113626	up
	CAPZA2	0.558036	0.0114391	up
	ARHGDIB	0.278258	0.0118056	up
	NUDT5	0.447306	0.012001	up
	NUCB2	0.377181	0.0121922	up
	TAF1B	0.823136	0.0121922	up
	CTD-2302E22,4	3.96282	0.012266	up
	PTGER4	0.874901	0.0122749	up
	CCT6A	0.494004	0.0122899	up
	VASP	0.474955	0.0125365	up
	DICER1	0.444827	0.0127254	up
	GGH	0.781528	0.0127254	up
	HN1L	0.772473	0.0127254	up
	TMEM19	0.586245	0.0128157	up
	SRSF1	0.592636	0.0129062	up
	CFL1	0.413931	0.0129594	up
	LSM5	0.461196	0.0131602	up
	ABRACL	0.384737	0.0131664	up
	PSMB2	0.501681	0.0132446	up
	GART	0.753937	0.0132691	up
	ADK	0.814125	0.0133189	up
	SH3BGRL3	0.331404	0.0134274	up
	TXNDC17	0.6409	0.0134784	up
	PSMA5	0.444605	0.0134986	up
	MT1L	3.79986	0.0134986	up
	ROMO1	0.479734	0.0135324	up
	COX8A	0.348041	0.0135324	up
	KIF1BP	1.46666	0.0135324	up
	CD47	0.379727	0.013571	up
	FBXO9	0.526231	0.0136052	up
	KIAA1161	1.11109	0.0136052	up
	ADD3	0.440033	0.0141556	up
	MZT1	0.617834	0.0142057	up
	RRM1	0.622511	0.0142589	up
	PHF19	0.611063	0.0144193	up
	ITGB1BP1	0.626756	0.0144869	up
	PDCD5	0.632082	0.0146038	up
	RFK	0.519191	0.0146038	up
	AIM1	0.536238	0.0146437	up
	PDIA6	0.481729	0.0146504	up
	CLTB	0.633328	0.0151268	up
	DLGAP5	0.673844	0.0151413	up
	RPL39L	0.933441	0.0154325	up
	BIRC5	0.551576	0.0156753	up
	AP1B1	0.52779	0.0156753	up
	ATP5J	0.368062	0.0156753	up
	SLBP	0.727334	0.0157538	up
	ARMC8	0.714151	0.0159462	up
	NOP2	0.965422	0.0160332	up
	PPIH	0.65634	0.016043	up
	CCDC109B	0.392261	0.0165666	up
	ARL2	1.04694	0.0167128	up
	SLCO4C1	0.629943	0.0168842	up
	DHFR	0.698888	0.0169077	up
	ADSL	0.526812	0.016988	up
	RP11-73K9,3	3.63874	0.0170964	up
	PIEZO1	1.13084	0.0173176	up
	SMC4	0.402786	0.0173518	up
	CDCA8	0.560099	0.0173518	up
	AURKAIP1	0.51479	0.0173518	up
	CLPP	0.505407	0.0177786	up
	C17orf89	0.730622	0.0178466	up
	CDC20	0.679502	0.0179915	up
	SH3BP5	0.568592	0.0181845	up
	EXOSC3	0.806109	0.0183735	up
	CDC45	0.87289	0.0186154	up
	PYROXD1	0.736245	0.0186876	up
	ARHGAP11A	0.588088	0.0187575	up
	SEPHS1	0.622229	0.0187886	up
	MBNL1	0.301768	0.0188965	up
	HELLS	0.658205	0.0192037	up
	DAZAP1	0.56524	0.019338	up
	SCARF1	1.56187	0.019338	up
	RHEBL1	1.25624	0.019338	up
	TACC3	0.530701	0.0199042	up
	SVIL	1.18805	0.0199919	up
	AURKB	0.564214	0.0205788	up
	SRSF7	0.508512	0.0210265	up
	CCT4	0.466163	0.0210994	up
	PPP2R1B	0.730112	0.0211523	up
	ACTG1	0.403888	0.0211523	up
	IRAK1	0.686101	0.0212056	up
	SLC17A9	1.71741	0.0214822	up
	COMMD4	0.476741	0.0217309	up
	CBX5	0.579309	0.0220573	up
	OSM	1.72793	0.0220573	up
	MAPKAPK5	0.737029	0.0221304	up
	DNAJC15	0.628671	0.0222899	up
	PSMB6	0.482639	0.0222923	up
	HAT1	0.595413	0.0223058	up
	HSPA14	0.886217	0.0223886	up
	GTSE1	0.647737	0.0226518	up
	CDC25A	1.14076	0.0229043	up
	RAB8A	0.47764	0.0229043	up
	CCT3	0.472697	0.0229939	up
	PGP	0.715407	0.0231356	up
	PTPN9	0.664508	0.0233154	up
	TFDP1	0.490575	0.0233154	up
	AIFM1	0.622546	0.0235751	up
	DAD1	0.346354	0.0238734	up
	CCT2	0.619729	0.0240033	up
	CCNA1	5.61852	0.0240936	up
	MRPL47	0.504041	0.0240936	up
	DEPDC1	0.558209	0.0241818	up
	SCML2	3.53491	0.0241818	up
	FUBP1	0.526266	0.0256597	up
	NDUFAB1	0.44162	0.0258554	up
	DSCC1	0.802784	0.0260169	up
	SLC39A8	0.576024	0.0260169	up
	MKKS	0.521329	0.0261115	up
	NUP188	0.739409	0.0262824	up
	WDR76	0.571076	0.0264509	up
	NUP62	0.512623	0.0267051	up
	C11orf58	0.426098	0.0268268	up
	TPM4	0.551709	0.0268268	up
	MRPL57	0.456558	0.0268268	up
	MRPL3	0.54763	0.0270116	up
	CBX3	0.321079	0.0275732	up
	NUSAP1	0.426034	0.0275732	up
	TAP2	0.538484	0.0279251	up
	TMEM109	0.453312	0.0279332	up
	EIF4EBP2	0.335558	0.0279332	up
	LPGAT1	0.415567	0.0281621	up
	TRA2B	0.361775	0.0281621	up
	CHCHD7	0.46315	0.0281621	up
	YWHAZ	0.285341	0.0284893	up
	KIF14	0.633723	0.0287468	up
	PLK1	0.56136	0.02901	up
	MCMBP	0.523066	0.0293562	up
	KLF2	0.561857	0.0293963	up
	DEAF1	0.904314	0.0297386	up
	CORO1C	0.427649	0.0300224	up
	SLC38A5	0.682279	0.0302869	up
	MRPL34	0.42385	0.0304013	up
	HTATSF1	0.518893	0.0304952	up
	EBNA1BP2	0.793223	0.0305303	up
	PCGF3	0.76118	0.0313419	up
	MDH1	0.438076	0.0316595	up
	PLEK	0.47492	0.0318041	up
	MCM3	0.571591	0.0321097	up
	NCAPD3	0.724556	0.0322338	up
	KIAA0101	0.42842	0.0324314	up
	NQO1	0.725674	0.0324314	up
	STK35	0.896578	0.0325103	up
	EIF5AL1	0.602836	0.0325661	up
	SLC25A4	3.00072	0.0326895	up
	CD320	1.05609	0.0326895	up
	CHAF1B	1.25535	0.0327843	up
	BOK	2.60843	0.0330487	up
	EXOSC10	0.545529	0.0332629	up
	NUDCD2	0.503628	0.033474	up
	ELAVL1	0.467271	0.0335596	up
	TRMT5	0.542074	0.0335596	up
	ILDR2	2.32573	0.0336597	up
	SIVA1	0.525066	0.0336597	up
	C1QBP	0.640847	0.0338336	up
	HSPH1	0.651045	0.0338336	up
	CLTA	0.395164	0.0339277	up
	SIGLEC6	2.33951	0.0341099	up
	B4GALT5	0.423679	0.034958	up
	LYAR	0.547649	0.0351131	up
	MRPL14	0.393648	0.0351131	up
	OSBPL3	0.504863	0.0351275	up
	CCDC47	0.678907	0.0352207	up
	EXOC5	0.459464	0.0354888	up
	HKDC1	2.13858	0.0359846	up
	PTTG1	0.519827	0.0359846	up
	TCF19	0.847922	0.0361913	up
	CA8	2.66873	0.0365136	up
	JAZF1	0.382644	0.0366896	up
	RMI2	0.599187	0.0366896	up
	IMMP1L	0.571701	0.0367334	up
	E2F8	1.25028	0.0367546	up
	CRK	0.599771	0.0367559	up
	YBX1	0.525695	0.0371126	up
	RP11-448A19,1	2.38254	0.0374078	up
	FAM169A	1.01323	0.0376892	up
	GOT1	0.611629	0.0386789	up
	GTF2E2	0.4432	0.0386789	up
	MRPL16	0.54347	0.0389113	up
	PA2G4	0.496005	0.0389113	up
	MAPK6	0.488552	0.0390615	up
	ANXA4	0.613078	0.0395606	up
	CENPO	0.780573	0.0396028	up
	NUF2	0.575428	0.0398151	up
	GMFB	0.528188	0.0403387	up
	G3BP2	0.336294	0.0405346	up
	HN1	0.394797	0.0405346	up
	NEK2	0.581528	0.0405689	up
	CMSS1	0.902133	0.0405689	up
	EIF2B2	0.499598	0.0408509	up
	CDC42	0.278879	0.0409543	up
	TP53	0.532062	0.0411299	up
	PRELID1	0.413827	0.0414626	up
	ZNF511	0.618593	0.0416248	up
	LILRA2	0.94146	0.0416248	up
	TRIAP1	0.519159	0.0420149	up
	NDUFAF2	0.896915	0.0420504	up
	YWHAB	0.321472	0.0421282	up
	NDUFA6	0.478277	0.0421282	up
	TIMELESS	0.649886	0.0424981	up
	KIAA1524	0.588074	0.0424981	up
	HIVEP1	1.22834	0.042649	up
	H3F3B	0.236466	0.0426642	up
	CERS2	0.522326	0.0427073	up
	FARP1	0.807478	0.0427228	up
	USMG5	0.309249	0.0427348	up
	BRCA1	0.620652	0.0427656	up
	CEP76	1.47985	0.0429562	up
	TTC22	1.0229	0.043071	up
	ATL3	0.420738	0.0434619	up
	N4BP2	0.571481	0.0436039	up
	LMNB2	0.537942	0.0436039	up
	LINC00892	0.574581	0.0436039	up
	TOPBP1	0.48565	0.0437095	up
	CSE1L	0.621811	0.0437482	up
	LIF	1.0259	0.0437482	up
	SAP30	0.841441	0.0437482	up
	FAM177A1	0.428797	0.0437688	up
	RPA1	0.359072	0.0439638	up
	GP5	4.59231	0.0439786	up
	NF2	0.532753	0.0441477	up
	ACAT1	0.514194	0.0442865	up
	TRMT61A	2.25821	0.0442865	up
	SAC3D1	0.794517	0.0442865	up
	BCLAF1	0.483411	0.0444178	up
	HNRNPM	0.530134	0.0444702	up
	NDUFA11	0.400272	0.0445459	up
	SNRPF	0.402249	0.0446053	up
	XRCC5	0.375231	0.0446821	up
	NQO2	0.656267	0.0447858	up
	SRA1	0.564276	0.0447858	up
	RER1	0.368869	0.0448412	up
	PTBP1	0.46296	0.0449205	up
	RNF125	0.355417	0.0449205	up
	FBXO5	0.537169	0.0449205	up
	NUDT15	0.92636	0.0449205	up
	PAICS	0.742288	0.0450569	up
	WSB2	0.566005	0.0455218	up
	MGST3	0.460527	0.0456371	up
	PSMD14	0.493075	0.0456954	up
	SRP54	0.443795	0.0457144	up
	CCDC90B	0.459003	0.0457777	up
	MANF	0.552191	0.0461989	up
	GNB4	0.53568	0.0462798	up
	HPF1	0.737647	0.0462868	up
	CASP7	0.608356	0.0462868	up
	CFH	0.944166	0.0463733	up
	FAF2	0.348029	0.0465449	up
	TRPV2	0.365514	0.046784	up
	GSR	0.356374	0.0469322	up
	FANCM	0.927393	0.0469322	up
	NASP	0.414147	0.0475196	up
	PPP1R7	0.460169	0.0483141	up
	SEC13	0.430299	0.0485797	up
	NR2C2AP	0.863146	0.0485797	up
	ANKRD16	4.58455	0.0486508	up
	IER3IP1	0.441269	0.0490703	up
	PRSS16	2.87571	0.0494608	up
	TTLL12	0.587519	0.0494881	up
	ATF3	2.9483	0.0495136	up
	NUP37	0.557198	0.0495378	up
	NUP210	0.418275	0.0495378	up
	MICAL2	0.87233	0.0495378	up
	ATP6V1C1	0.561682	0.0495378	up
	RABIF	0.577629	0.0495378	up
	TIMM10	0.68419	0.0498274	up
	HPDL	3.74245	0.0500377	up
	SRPK1	0.495411	0.0509685	up
	POLR2J4	2.56053	0.0509955	up
	WDR45B	0.426447	0.0510408	up
	NDUFA2	0.312874	0.0511262	up
	MRPL52	0.440722	0.0511262	up
	TMEM50A	0.302228	0.0511262	up
	RCN2	0.506974	0.0511281	up
	NDUFV1	0.463757	0.0511669	up
	PSMA4	0.348957	0.0514611	up
	COX7A2	0.3319	0.0514611	up
	SFPQ	0.431623	0.0514611	up
	EEF1E1	0.640368	0.0514611	up
	SOD1	0.301958	0.0514611	up
	KNTC1	0.723278	0.0514611	up
	VANGL1	0.390024	0.0516379	up
	CHCHD1	0.439814	0.0516424	up
	P4HB	0.310527	0.0516424	up
	IGF2R	0.390315	0.0516424	up
	DDAH2	0.684884	0.0516424	up
	AGK	0.581215	0.0518853	up
	CHEK1	0.634563	0.0518853	up
	ACOT7	0.572161	0.0519341	up
	CCND2	0.351732	0.0519341	up
	CNIH4	0.442609	0.0520608	up
	CLTC	0.2977	0.0521422	up
	SNRPC	0.373938	0.0526602	up
	PPIB	0.518042	0.0526796	up
	BARD1	0.372952	0.0528876	up
	BUB1	0.685434	0.0534703	up
	ASF1B	0.57582	0.053485	up
	TTF2	0.666977	0.0536325	up
	RAC1	0.316841	0.0536325	up
	SPTSSB	0.633756	0.0536325	up
	DHX15	0.418969	0.0539804	up
	SNRPD1	0.421173	0.0539804	up
	NOL10	0.550978	0.054077	up
	ZNF207	0.302833	0.0556323	up
	ASPM	0.447383	0.0556323	up
	DLEU2	0.600457	0.0556323	up
	MRPL41	0.44053	0.0557013	up
	TIAM1	0.448612	0.0558966	up
	TFRC	0.6372	0.0566585	up
	GRAMD4	0.851378	0.0566585	up
	LAT2	0.33778	0.0567993	up
	VMP1	0.413869	0.0568227	up
	ZC3H7B	0.525546	0.0569453	up
	EMC6	0.4488	0.0571842	up
	UTP20	1.06378	0.0574712	up
	PYCR2	0.430812	0.0574712	up
	ANAPC10	0.887298	0.0578728	up
	FBXO6	0.812226	0.0582086	up
	RTKN2	1.88236	0.0582086	up
	CDC25C	0.758925	0.0583027	up
	PLEKHG3	0.635431	0.0586747	up
	PSMG1	0.72296	0.0588372	up
	UQCRC1	0.49914	0.0589335	up
	GSS	0.809773	0.0592018	up
	HMGN1	0.33564	0.0600304	up
	DERA	0.460261	0.0600506	up
	SLC19A2	2.24114	0.0600578	up
	MAPK7	0.994044	0.0602235	up
	SLC7A6	1.16435	0.0602583	up
	DNAJB11	0.450542	0.0606799	up
	SLC25A32	0.609203	0.0613749	up
	NDUFA12	0.380917	0.0619693	up
	VARS	0.921407	0.0620912	up
	SLIRP	0.543079	0.0621457	up
	PHLDA2	3.24129	0.0621531	up
	LZIC	0.612617	0.0621807	up
	LRRC58	0.527393	0.0628744	up
	IPO5	0.401631	0.0629348	up
	MCM6	0.677997	0.0630569	up
	CHKB-AS1	2.96277	0.0630804	up
	WDR37	0.829886	0.0634059	up
	PRNP	0.400717	0.0634889	up
	HMMR	0.620398	0.0639626	up
	SRP19	0.414066	0.0640659	up
	C17orf58	0.868765	0.0642419	up
	CEP192	0.818306	0.0651245	up
	DDX39A	0.65123	0.0653316	up
	EPDR1	1.24356	0.0654621	up
	NUP155	0.709704	0.0654621	up
	MYL6	0.311752	0.0655322	up
	COX5B	0.268739	0.0655763	up
	HSPB11	0.342016	0.065624	up
	MRPL44	0.538635	0.0656807	up
	SLC35B1	0.465175	0.0657262	up
	MPHOSPH6	0.54489	0.0657262	up
	RBM12	0.395	0.0658596	up
	TMEM251	1.02057	0.0662539	up
	EIF4G2	0.364053	0.0665245	up
	SUSD1	0.657892	0.0668321	up
	RPP25	1.99904	0.0673996	up
	DKC1	0.458873	0.0678969	up
	TSSC1	0.649121	0.0679212	up
	IARS2	0.491499	0.0679212	up
	GUCY1A3	2.19386	0.0679212	up
	PIM3	0.527841	0.0679212	up
	FGD5-AS1	0.39986	0.0679212	up
	SNX8	1.08394	0.0680481	up
	SPTBN1	0.407281	0.0680481	up
	LRRC40	0.616996	0.0681229	up
	DNMT1	0.403427	0.068196	up
	CTPS1	0.88289	0.0682507	up
	NUP205	0.708112	0.0687959	up
	PNP	0.494283	0.0694799	up
	PRKX	0.242177	0.0698845	up
	NTHL1	0.790216	0.070028	up
	GBP4	0.437078	0.0704801	up
	RABL6	0.623559	0.070947	up
	TST	0.514625	0.0715374	up
	TBCCD1	1.4179	0.0715543	up
	DCAF13	0.561453	0.0715844	up
	C20orf24	0.44624	0.0720638	up
	CYTH1	0.444051	0.0720638	up
	PINK1-AS	2.11816	0.0720638	up
	CENPK	0.566342	0.0720638	up
	BORCS8	0.684501	0.0720638	up
	E2F2	0.575732	0.0723698	up
	HSP90AA1	0.419272	0.0728677	up
	KLHL5	0.554364	0.073098	up
	RARS	0.528696	0.0731268	up
	SHKBP1	0.409827	0.0732988	up
	TAS2R14	3.9121	0.0732988	up
	TUBB	0.371886	0.0733915	up
	PLA2G12A	0.909451	0.0739275	up
	GZMA	0.291176	0.0740909	up
	SEC22C	0.440494	0.0742663	up
	MRPL22	0.54496	0.0752137	up
	TMEM189	0.700145	0.0752137	up
	NUS1	0.628834	0.0752631	up
	SF3A3	0.413341	0.0752631	up
	ODC1	0.70348	0.0753566	up
	UBIAD1	0.777871	0.075699	up
	FBXO22	0.549273	0.0758317	up
	BCAS2	0.558929	0.0762155	up
	TNPO1	0.367695	0.076411	up
	EMP1	4.17505	0.0764424	up
	IMPA1	0.490508	0.0765803	up
	FLNA	0.754589	0.0769181	up
	C7orf50	0.615694	0.077148	up
	RIOK2	0.720773	0.0773154	up
	SKA1	0.808111	0.0773154	up
	PPIF	0.551432	0.0774784	up
	SPTSSA	0.432152	0.0775267	up
	PRKAG2-AS1	2.87128	0.0777036	up
	PDK3	0.704928	0.0777528	up
	TIMM17A	0.566966	0.0777528	up
	ABHD3	0.875398	0.0777528	up
	CACYBP	0.411704	0.0785995	up
	CNEP1R1	1.10568	0.0786709	up
	LIG3	0.504688	0.0788241	up
	FTSJ1	0.648164	0.0789862	up
	BRIX1	0.575977	0.0790569	up
	MCM7	0.738066	0.079359	up
	MTMR2	0.525724	0.0797542	up
	MYH9	0.381518	0.0798504	up
	SNRNP25	0.509967	0.0798504	up
	LACTB2	0.648381	0.0798516	up
	POP4	0.578092	0.0798934	up
	CHTF18	0.961091	0.0798934	up
	MEX3D	0.777791	0.0804625	up
	GPRIN3	0.32227	0.0804712	up
	DNAJA3	0.480462	0.0807177	up
	SLC37A1	0.783079	0.081083	up
	MYBL1	0.349319	0.081083	up
	ZMAT3	0.373123	0.0812648	up
	WHSC1	0.457928	0.0816799	up
	NDUFB8	0.357539	0.0817594	up
	NOL12	1.12015	0.082125	up
	TUBG1	0.615738	0.0825478	up
	HIGD1A	0.42664	0.0825478	up
	PRIM2	0.751238	0.082917	up
	VCP	0.349791	0.0830154	up
	TMEM97	0.706543	0.0831159	up
	ALOX12-AS1	1.81937	0.0833793	up
	DDHD2	0.50529	0.0835293	up
	HDAC1	0.400342	0.0836108	up
	CCDC167	0.464441	0.0836108	up
	MCM5	0.49393	0.0836263	up
	SDHB	0.353118	0.0836263	up
	SNRPE	0.373613	0.0836263	up
	C1orf53	1.76345	0.0836263	up
	AP1M1	0.400578	0.0837809	up
	ANKLE1	2.9819	0.0842613	up
	DOCK10	0.330181	0.0846156	up
	PSMC5	0.443749	0.0854344	up
	CSK	0.407801	0.0854344	up
	RECQL	0.420909	0.0855726	up
	RP11-356J5,12	1.46739	0.0855726	up
	DIAPH3	0.506622	0.0856395	up
	PSMB1	0.295249	0.086076	up
	SUV39H1	0.679988	0.0861899	up
	LAMTOR3	0.576944	0.0861997	up
	SNRPB	0.341037	0.0863589	up
	ARL6IP6	0.540395	0.0864831	up
	COX7C	0.28312	0.0866441	up
	RPL4P3	3.98879	0.0866441	up
	RAB27B	0.754303	0.0867986	up
	FERMT3	0.362362	0.0868038	up
	SCN2A	4.60594	0.086931	up
	NCAPD2	0.370745	0.0871335	up
	HAUS8	0.706629	0.0879533	up
	PTP4A1	0.297143	0.0881174	up
	PIDD1	1.36306	0.0883311	up
	PARPBP	0.646235	0.0883311	up
	H2AFV	0.33682	0.0885125	up
	TNFRSF11A	0.810835	0.0888925	up
	EIF1AD	0.582121	0.0888925	up
	HAUS1	0.45319	0.0902562	up
	KIFC1	0.64486	0.0904428	up
	CYCS	0.486136	0.0904705	up
	APAF1	0.556521	0.0908212	up
	GUCD1	0.353677	0.0908212	up
	RBMX	0.360905	0.0909906	up
	PIGF	0.766674	0.0910442	up
	E2F1	0.752608	0.0912139	up
	MRPL4	0.521535	0.0912139	up
	THOP1	0.878136	0.0912139	up
	MRPL13	0.439183	0.0912139	up
	CENPL	0.913146	0.0913293	up
	RBM47	0.832792	0.091463	up
	ATR	0.689607	0.0918499	up
	PFDN1	0.348018	0.0919299	up
	MYO1C	0.881569	0.0919325	up
	TBCB	0.33391	0.0919822	up
	CCT5	0.44383	0.0920817	up
	CASC5	0.545144	0.0921535	up
	COPS3	0.350892	0.092267	up
	VDAC3	0.341536	0.092294	up
	KIF4A	0.485736	0.092294	up
	IFRD2	0.951173	0.092294	up
	UBE2N	0.300385	0.0923054	up
	ANP32E	0.29804	0.0924685	up
	API5	0.407702	0.0924685	up
	RP11-817I4,2	3.0003	0.092568	up
	UBASH3B	0.304167	0.0926287	up
	RP11-9E17,1	1.31736	0.0930979	up
	COPRS	0.793967	0.093157	up
	SAV1	1.27544	0.0931832	up
	GADD45GIP1	0.491898	0.0933079	up
	DEPDC1B	0.628264	0.0934299	up
	SLC27A6	3.66636	0.0934299	up
	NAGK	0.620774	0.0934299	up
	SSBP4	0.324152	0.0934299	up
	TMEM106C	0.438281	0.0934299	up
	FAM214B	0.73229	0.0935246	up
	CD70	1.24336	0.0936336	up
	TAF12	0.471699	0.0938038	up
	C14orf80	0.870666	0.0940921	up
	UGGT1	0.435057	0.0951993	up
	CRELD2	0.594996	0.0951993	up
	CYB561D2	0.514734	0.0953713	up
	FUNDC2	0.684054	0.0957594	up
	DDB1	0.267906	0.0957994	up
	E2F7	1.0829	0.0961031	up
	ADAM9	1.49315	0.0961641	up
	ESYT1	0.329414	0.0962972	up
	PROSC	0.375571	0.0962972	up
	CALU	0.417587	0.096678	up
	RAP2C	0.413864	0.0967261	up
	UBXN2A	0.502278	0.0968989	up
	DSN1	0.670073	0.097009	up
	SGCB	2.18589	0.0975215	up
	STIL	0.658651	0.0977914	up
	TRAP1	0.694113	0.0981863	up
	U2AF2	0.438325	0.098303	up
	CALHM2	0.59555	0.0983982	up
	MYBL2	0.61659	0.0987253	up
	SLC35F6	0.411635	0.0989275	up
	TMEM2	0.691196	0.0999512	up
	FGR	-1.5755	1.91756e-12	down
	DAPK2	-3.60617	8.79262e-12	down
	PPP1R9A	-2.54348	4.23027e-10	down
	ADGRG3	-1.96062	1.56664e-09	down
	RPS18	-0.655162	1.71071e-08	down
	ITGA1	-3.00154	2.08764e-08	down
	CD81	-0.63608	2.12056e-08	down
	CCL5	-2.16859	4.19238e-08	down
	CCL4L2	-2.53987	4.19238e-08	down
	CXCR6	-2.689	9.52656e-08	down
	GGA1	-1.01878	1.77606e-07	down
	CD247	-0.86873	1.37989e-06	down
	S100PBP	-0.9526	1.62236e-06	down
	MB	-2.52513	1.67994e-06	down
	CXXC5	-0.664076	3.37929e-06	down
	CD3D	-1.26201	3.90232e-06	down
	RPS19	-0.807054	6.6002e-06	down
	NCR2	-2.59804	8.09938e-06	down
	RPL27A	-0.619574	1.07067e-05	down
	CD37	-0.93336	1.40533e-05	down
	RPS24	-0.615809	1.63368e-05	down
	SYNRG	-0.640532	1.63368e-05	down
	RAB3GAP1	-1.66995	1.7241e-05	down
	PRPF6	-0.736597	2.15123e-05	down
	CLNK	-2.5365	2.6632e-05	down
	ARHGAP18	-0.726961	2.6632e-05	down
	TOX2	-1.23289	3.09078e-05	down
	MT-RNR2	-0.525802	3.09078e-05	down
	RP11-445N18,3	-0.975437	3.10774e-05	down
	KDELR1	-0.631166	3.39787e-05	down
	SRGAP3	-2.27163	3.39787e-05	down
	CD3E	-1.08057	4.63263e-05	down
	KDM5B	-1.06386	4.65321e-05	down
	RPS29	-0.588709	4.69498e-05	down
	VAMP3	-1.11329	6.1778e-05	down
	CD101	-4.36413	6.93058e-05	down
	ZNF430	-0.807577	7.05258e-05	down
	RPS11	-0.540983	8.0209e-05	down
	CYTIP	-0.702399	0.000102643	down
	MT-CO1	-0.525422	0.000106474	down
	RHOQ	-0.891501	0.00011281	down
	SH2D1B	-1.04161	0.000121792	down
	CD244	-0.833769	0.000142476	down
	CDK19	-0.793805	0.000156856	down
	NCR3	-0.513695	0.00017412	down
	ZNF827	-1.44589	0.000176855	down
	RPS25	-0.56993	0.0002091	down
	KLRD1	-0.707452	0.000222741	down
	MYO7A	-4.39959	0.000222741	down
	RUNX2	-1.56506	0.000226167	down
	RP11-747H7,3	-1.88634	0.000226167	down
	CCL3	-0.808198	0.000227395	down
	RPL23AP42	-0.681684	0.000230306	down
	CD2	-1.92144	0.00023621	down
	RASD2	-6.50328	0.000244708	down
	PFKFB2	-2.37923	0.000270324	down
	S100Z	-2.00618	0.000273213	down
	TNFAIP3	-1.423	0.000278341	down
	RPL34	-0.611673	0.000280291	down
	RPS27	-0.635489	0.000336488	down
	EPB41L4A-AS1	-1.23714	0.000336488	down
	RPL38	-0.466673	0.000454406	down
	HLA-DPB1	-1.47305	0.000454406	down
	RNF217	-6.05331	0.000479636	down
	RBPJ	-0.7136	0.000486502	down
	AC006042,8	-5.17304	0.000495849	down
	AC078883,3	-7.33244	0.000512264	down
	RPL31	-0.60813	0.000540587	down
	RPL13AP25	-0.683668	0.000543963	down
	RPL26	-0.539455	0.000597073	down
	TOMM7	-0.691706	0.000614351	down
	LPAR3	-1.10789	0.000614509	down
	GPR68	-0.816249	0.000666786	down
	HCST	-0.478565	0.000666786	down
	RPL37A	-0.411756	0.000666786	down
	RP11-466H18,1	-0.607622	0.000718335	down
	PTAFR	-1.59947	0.000769244	down
	SCARNA22	-1.25462	0.000820313	down
	ERMP1	-0.610575	0.00100376	down
	RPS19P3	-0.887179	0.00100376	down
	RP11-543P15,1	-0.759402	0.0010364	down
	HERC1	-0.782525	0.00105976	down
	RPL37P2	-0.577005	0.00110824	down
	TSTD1	-0.764498	0.0011253	down
	CD48	-0.726801	0.00112874	down
	SNHG7	-1.31086	0.00118645	down
	RXRA	-0.897476	0.00124729	down
	DYNLT1	-0.784736	0.00128243	down
	SRSF10P1	-5.58326	0.00128772	down
	JUN	-0.81989	0.00133574	down
	SNX18	-0.730171	0.00137179	down
	TMEM176B	-3.18671	0.0013735	down
	KANSL3	-1.00644	0.00138955	down
	SESN2	-0.767506	0.00138955	down
	VPS28	-0.438545	0.00143145	down
	ZBTB20	-1.42041	0.00143582	down
	RPL35A	-0.474728	0.00147146	down
	FAM49A	-0.818206	0.0015387	down
	TYROBP	-0.675447	0.00164203	down
	ABCG1	-2.21015	0.0016648	down
	OSBPL2	-0.862523	0.0017151	down
	SYNGR3	-1.41752	0.00173306	down
	MALAT1	-0.485782	0.00181401	down
	RP11-330A16,1	-6.56572	0.00189257	down
	RPL13A	-0.612255	0.00192183	down
	XIST	-0.649159	0.00193924	down
	RPL30	-0.436778	0.00198168	down
	LPIN1	-0.710093	0.00200942	down
	MCTP2	-0.708114	0.00203151	down
	HLA-DRA	-0.868113	0.00206099	down
	RP4-751H13,5	-5.53384	0.00206099	down
	GATSL3	-1.65917	0.0021076	down
	HOXA10	-1.0829	0.0021076	down
	GLTSCR2	-0.627986	0.0021441	down
	GLIPR1	-1.01207	0.00216237	down
	RP11-832N8,1	-0.630408	0.00216324	down
	FAU	-0.425826	0.00229314	down
	RPL29	-0.473926	0.00229314	down
	FAM46C	-0.766005	0.00229314	down
	RARRES3	-0.737399	0.00230726	down
	EFNA3	-3.05787	0.0023106	down
	ZNF320	-1.90461	0.00243103	down
	RPS12	-0.380519	0.00246664	down
	ABCB1	-1.2355	0.00255232	down
	GCC2	-1.26168	0.00255232	down
	TCEAL1	-2.72678	0.00261943	down
	IL16	-0.576552	0.0028485	down
	RPS4X	-0.408826	0.0028485	down
	CCL3L3	-4.38421	0.00293587	down
	DENND6A	-1.06108	0.00296569	down
	MCL1	-0.570414	0.00301212	down
	AC020571,3	-1.51145	0.00322136	down
	SREK1IP1	-0.561244	0.00326404	down
	ACOXL	-5.88526	0.00331479	down
	APH1B	-0.961762	0.00333997	down
	DSE	-5.38206	0.00347142	down
	IGBP1	-0.669342	0.00363048	down
	ASB2	-2.40833	0.00363048	down
	AC092580,4	-0.635211	0.00363048	down
	RPS27A	-0.363473	0.00366364	down
	CHD2	-0.791626	0.00366364	down
	GPNMB	-2.47494	0.00382015	down
	STK17A	-0.51631	0.00387075	down
	SLC7A7	-3.11102	0.00391294	down
	CAMP	-3.41191	0.00391294	down
	BMF	-1.99253	0.00397128	down
	RPL37	-0.457251	0.0040388	down
	EOMES	-0.467119	0.00408912	down
	ZBTB4	-0.857441	0.0041293	down
	HDAC7	-0.716925	0.00416484	down
	RPS3	-0.462206	0.00416484	down
	TRBC1	-0.480676	0.00418064	down
	PRRC2B	-0.776842	0.00420077	down
	RP11-234A1,1	-0.736361	0.00427127	down
	MT-ND5	-0.429012	0.00434702	down
	CHST12	-0.559566	0.00436368	down
	RPS14	-0.498072	0.00436368	down
	KRT86	-0.900096	0.00454853	down
	GYG1	-0.504096	0.00481138	down
	ALOX5AP	-1.21803	0.00488504	down
	KIAA1324	-5.28096	0.00492081	down
	CCNI	-0.419143	0.0049324	down
	CTD-2287O16,1	-0.711448	0.00493533	down
	CD84	-1.53992	0.00501212	down
	NCK2	-0.83755	0.00501212	down
	DHRS3	-0.729526	0.00501212	down
	RPLP2	-0.405654	0.00501212	down
	CSF3R	-4.78645	0.00501463	down
	ZFR2	-4.99632	0.00501822	down
	GRAMD1A	-0.913879	0.00513745	down
	FRMD4B	-1.49266	0.00524819	down
	MT-ND4	-0.456869	0.00537104	down
	ZRSR2	-0.873065	0.0056965	down
	RPL32	-0.351072	0.00576306	down
	FAM102A	-1.08772	0.00576306	down
	CD14	-3.63127	0.00576306	down
	RPL13AP5	-0.725559	0.00576306	down
	BCL2L11	-1.11659	0.00610083	down
	TSPAN14	-0.536438	0.00619294	down
	RNASET2	-0.628037	0.00625731	down
	PAG1	-0.582493	0.00626833	down
	RABAC1	-0.798263	0.00641034	down
	ATP5G2	-0.456572	0.00641034	down
	CHD6	-0.775593	0.00641904	down
	COL23A1	-4.78288	0.00645485	down
	SUSD3	-2.58788	0.00647666	down
	RPS23	-0.393015	0.00652571	down
	AC069363,1	-1.13716	0.00653707	down
	ARID4A	-0.594015	0.00686945	down
	VTRNA1-3	-5.62337	0.00686945	down
	MMP25	-0.925648	0.00694122	down
	PLEKHO2	-0.532231	0.00694122	down
	AIF1	-0.987083	0.00697286	down
	DICER1-AS1	-5.19119	0.00703126	down
	HYI	-2.20273	0.00706896	down
	TMX4	-0.533291	0.00718492	down
	TMUB2	-1.0271	0.00725365	down
	RPL10	-0.436783	0.00727039	down
	RPL11	-0.361651	0.00731155	down
	RGS3	-0.685638	0.00768037	down
	ATP6V0A1	-2.37993	0.00773575	down
	RPL23A	-0.486081	0.00776118	down
	HMGB1P8	-3.64918	0.00793556	down
	CHPF	-1.20652	0.00798408	down
	RPL3	-0.418894	0.00826623	down
	RPL36	-0.42537	0.00830823	down
	B3GNT8	-2.44038	0.00842746	down
	ZNF486	-1.94644	0.00842746	down
	PRRC1	-0.582018	0.00856964	down
	RPS23P8	-0.543652	0.00865201	down
	RPL41	-0.454192	0.00873728	down
	CCNJL	-1.15025	0.0087647	down
	KAT6A	-0.431999	0.00878624	down
	RPL14	-0.40162	0.00884324	down
	FNBP1L	-3.21593	0.00902002	down
	GABARAPL1	-0.603553	0.00902002	down
	DHRS1	-1.04314	0.00927718	down
	PRAF2	-0.901312	0.00927718	down
	CTC-510F12,4	-3.62445	0.00927718	down
	KCNE3	-5.78266	0.00928058	down
	TAF1D	-0.568692	0.0096538	down
	NUDT18	-1.13588	0.00975806	down
	LILRB1	-4.49015	0.00986339	down
	GUSBP1	-3.59278	0.00999434	down
	RPS21	-0.368985	0.0103158	down
	RP11-475C16,1	-0.63481	0.0103366	down
	LRFN1	-0.959723	0.0103735	down
	C5orf56	-0.690978	0.0105484	down
	RPS15A	-0.533951	0.0107576	down
	RPL18	-0.41695	0.0109016	down
	FYB	-0.758516	0.0110643	down
	NCF4	-0.793898	0.0110643	down
	ZBED5	-0.866396	0.0110692	down
	MAP3K12	-1.86173	0.0111562	down
	USP25	-0.639762	0.0111562	down
	TRIM13	-0.661721	0.0111562	down
	RPL13P12	-0.548681	0.0111562	down
	RP11-452D12,1	-1.15344	0.0114438	down
	CFLAR	-0.627096	0.0114565	down
	HLA-E	-0.596952	0.0114591	down
	FAM134B	-2.54188	0.0115771	down
	CBX4	-0.526986	0.012007	down
	CDK5R1	-0.989653	0.0124131	down
	CAPN12	-0.81028	0.0126062	down
	CATSPER1	-0.840358	0.0127254	down
	PPP1R16B	-0.601888	0.0129143	down
	ZNF677	-1.48005	0.0129345	down
	RPL38P4	-1.55625	0.0130775	down
	IRF2BP2	-0.528723	0.0131602	down
	GIMAP8	-0.875894	0.0132691	down
	FMNL3	-0.623765	0.0134784	down
	SPOCK2	-2.39085	0.0135324	down
	HOXA7	-1.52256	0.0135324	down
	KLRC1	-0.449106	0.0136052	down
	RP11-4B16,1	-1.63376	0.0136052	down
	FYN	-0.622488	0.0136432	down
	IKZF3	-0.505442	0.0139674	down
	DBN1	-1.31263	0.0140999	down
	ARID4B	-0.585286	0.0141067	down
	HPS4	-1.02484	0.0141503	down
	DPEP2	-1.37749	0.0141556	down
	EXOC4	-0.730049	0.0144941	down
	FAM43A	-0.595861	0.0146038	down
	FBF1	-4.11262	0.0147559	down
	CREBRF	-0.919819	0.0147877	down
	KLHDC7B	-1.92675	0.0148598	down
	MT-CYB	-0.383208	0.0149232	down
	MAP9	-1.73567	0.0151469	down
	MPEG1	-2.25067	0.0154325	down
	RPL39	-0.504959	0.0156093	down
	RFPL1S	-4.70008	0.0156093	down
	ZEB2	-1.01229	0.0160332	down
	ZNF792	-0.918817	0.0160332	down
	GNGT2	-0.678115	0.016753	down
	RPL10P3	-0.630282	0.0170501	down
	BEX4	-0.920567	0.0173518	down
	CCR3	-4.24879	0.0173518	down
	RP11-50I19,2	-3.54769	0.0176415	down
	C3orf52	-2.92864	0.0176666	down
	IRS2	-1.43989	0.0176666	down
	MTRNR2L12	-0.669804	0.0176666	down
	ADO	-0.521976	0.0178466	down
	COX19	-0.732233	0.0178466	down
	CRTAM	-0.825354	0.0181012	down
	GGACT	-0.847433	0.0181012	down
	PPP1R3B	-2.56032	0.0181012	down
	EIF4A2	-0.746516	0.0181141	down
	DENND6B	-1.24208	0.0182087	down
	ARHGEF9	-0.590733	0.0188965	down
	FUCA1	-0.660291	0.0188965	down
	GIMAP1	-0.757424	0.0188965	down
	NR1D2	-1.34416	0.019338	down
	ZFP36L1	-0.506836	0.0196267	down
	PPFIBP1	-1.35523	0.0196385	down
	RPL7A	-0.330292	0.0199787	down
	RNF20	-0.57828	0.0199787	down
	PLIN2	-0.551148	0.0200657	down
	SYF2	-0.540049	0.0201687	down
	SCML4	-1.73493	0.0202026	down
	CIR1	-0.63481	0.0203243	down
	LDB2	-1.17405	0.0203987	down
	AC090498,1	-0.465906	0.0203987	down
	DUSP2	-1.01092	0.0205665	down
	RP11-492E3,2	-3.38031	0.0211272	down
	ID2-AS1	-4.77612	0.0214975	down
	ANKAR	-2.4448	0.0220573	down
	EPHA1	-3.02953	0.0222478	down
	RPL3P4	-0.446475	0.0223579	down
	ABHD14B	-0.974602	0.0226518	down
	CTD-3035D6,1	-0.501127	0.0226518	down
	LINC00963	-1.73172	0.0229043	down
	ZNF274	-0.821762	0.0229939	down
	NCOA3	-0.555126	0.0229973	down
	CBL	-0.441356	0.0229998	down
	IRF8	-0.610094	0.0229998	down
	CEBPB	-0.614057	0.0229998	down
	UHRF1BP1L	-0.760973	0.0232459	down
	GTDC1	-0.850584	0.0232769	down
	MT-TV	-1.21927	0.0232769	down
	Y_RNA	-0.87085	0.0232769	down
	CYTH4	-0.426339	0.0233154	down
	MAN1A2	-0.480016	0.0233154	down
	PTBP3	-0.315178	0.023552	down
	RP11-93B14,9	-1.16686	0.0238032	down
	C11orf49	-1.21564	0.0245912	down
	LIMK2	-0.861607	0.0247363	down
	FOXO3	-0.722435	0.0250304	down
	SYT2	-4.24131	0.0252359	down
	ARRDC3	-0.850109	0.0253957	down
	TSPAN5	-0.76267	0.0253957	down
	ASAP1	-0.576156	0.0257517	down
	PLP2	-0.422226	0.0260169	down
	PFDN5	-0.352435	0.0261363	down
	CSF1	-3.2008	0.0261946	down
	RP11-326C3,11	-3.73418	0.0265723	down
	DLG3	-1.25242	0.0267051	down
	POMC	-3.26896	0.0268268	down
	LSP1	-0.730513	0.0268268	down
	C7orf31	-2.26511	0.0268268	down
	KRT81	-0.991416	0.0273716	down
	DDX60L	-0.663146	0.0273877	down
	PAQR6	-1.33249	0.0275348	down
	RP5-1074L1,4	-4.11114	0.0275393	down
	KMT2A	-0.442554	0.0275732	down
	RASSF1	-0.676589	0.0278336	down
	GPR84	-4.22018	0.0279251	down
	COA1	-0.568922	0.0279332	down
	ZFC3H1	-0.729684	0.0279332	down
	MAF1	-0.433169	0.0281602	down
	ORAI3	-0.628093	0.0281621	down
	KIAA2026	-0.615442	0.0281621	down
	TPCN1	-2.21312	0.0281621	down
	UBAP1	-0.595188	0.0281945	down
	BORCS7	-0.593056	0.0284893	down
	JUNB	-0.556314	0.0284893	down
	BACE1	-3.88474	0.0286823	down
	SIRPB1	-3.99367	0.0287468	down
	RPS20	-0.288794	0.0287779	down
	ZNF292	-0.656573	0.0288018	down
	CSAD	-3.10157	0.0288195	down
	VEGFA	-2.90226	0.0288651	down
	NME7	-0.894304	0.0289326	down
	PATL2	-1.58187	0.0289326	down
	SLC14A1	-2.25468	0.0293215	down
	P2RX7	-1.50709	0.0293562	down
	RP5-1056L3,3	-0.50067	0.0293562	down
	ZNF542P	-2.08112	0.0293562	down
	AOAH	-1.4191	0.0293963	down
	MAP3K6	-2.57224	0.0293963	down
	CD200R1	-1.26705	0.0293963	down
	RPS15AP1	-0.620035	0.0293963	down
	RPL9	-0.341857	0.029511	down
	PDK4	-1.54709	0.0297454	down
	PLSCR1	-0.652453	0.0305303	down
	RPL13	-0.337022	0.031341	down
	GFI1	-0.792352	0.0313419	down
	ZNF431	-0.786986	0.0314057	down
	PTPN14	-0.869167	0.0314266	down
	SCAPER	-0.5988	0.0318041	down
	PRDM1	-0.793371	0.03209	down
	AKAP13	-0.385553	0.03209	down
	ZNF595	-3.57265	0.03209	down
	GIMAP7	-0.525158	0.0321623	down
	B4GALT1	-0.492097	0.0322338	down
	HIVEP2	-0.759017	0.0324314	down
	CCL4	-0.387805	0.0324314	down
	NMUR1	-1.18315	0.0324737	down
	CD96	-0.511872	0.0326895	down
	TSC22D3	-1.81632	0.032861	down
	MSL2	-0.572123	0.0329075	down
	RP11-807C20,2	-5.17125	0.0332629	down
	TPP1	-0.620722	0.0333497	down
	ZBTB16	-1.50363	0.0334548	down
	ZFP90	-1.04406	0.033474	down
	COX5BP6	-4.39802	0.033522	down
	ADRB1	-3.68481	0.0336597	down
	RAB3D	-0.587571	0.0336597	down
	ANXA9	-2.18563	0.0336597	down
	NTRK2	-3.11419	0.0336706	down
	LY9	-4.46263	0.0349476	down
	CECR1	-0.616102	0.0351284	down
	INPP5B	-0.683613	0.0351284	down
	SUDS3	-0.69855	0.0352207	down
	MR1	-0.622772	0.0352207	down
	PLEKHG4	-2.32762	0.0354276	down
	CXCL8	-4.09838	0.0354416	down
	RPL24	-0.325569	0.0359846	down
	RP4-635A23,6	-0.75409	0.0361467	down
	MNDA	-2.3331	0.0362465	down
	PRKACB	-0.400903	0.0365439	down
	DTHD1	-1.84211	0.036628	down
	ZNF44	-0.799421	0.036628	down
	ZNF717	-1.50939	0.0366896	down
	RPL19	-0.271247	0.0366926	down
	STK36	-2.10743	0.0367334	down
	TBXAS1	-0.739237	0.0369936	down
	AC091633,2	-0.508175	0.0370891	down
	AC144831,1	-3.44361	0.0374325	down
	ANAPC13	-0.752751	0.0382609	down
	EVL	-0.427908	0.0385315	down
	LYST	-0.890845	0.0386789	down
	HECA	-0.51506	0.0390967	down
	USP44	-2.56099	0.0390967	down
	RP11-57H14,4	-2.93733	0.0393111	down
	TMEM217	-2.3824	0.039502	down
	SOX12	-1.76576	0.0398151	down
	SNHG12	-1.48918	0.0401142	down
	DNAJB2	-1.21649	0.040284	down
	ERGIC1	-0.470674	0.0403466	down
	RPS15AP17	-0.781437	0.0405346	down
	ATF4	-0.490853	0.0416177	down
	RPL18A	-0.32512	0.0418028	down
	SNHG6	-0.474967	0.0418028	down
	NBR1	-0.519833	0.041854	down
	LINC00685	-2.71982	0.0420149	down
	ZBTB7A	-0.361933	0.0420316	down
	RGS16	-1.93129	0.0421282	down
	RPL26P37	-0.751384	0.0421282	down
	UNQ6494	-3.12536	0.0421282	down
	CASP8AP2	-0.517934	0.0421462	down
	TIGD3	-3.45692	0.0425616	down
	HEG1	-0.344386	0.042649	down
	ADAMTS1	-0.991344	0.0427005	down
	RALGAPB	-0.631844	0.0427005	down
	TRIM69	-0.590055	0.0427005	down
	CCDC91	-0.510825	0.0427228	down
	RPL35	-0.301909	0.0428346	down
	AC144530,1	-0.491186	0.0428346	down
	MT-CO2	-0.399159	0.0430897	down
	ZNF853	-1.45258	0.0432236	down
	ADPRH	-1.27897	0.043397	down
	CITED2	-0.918445	0.0436039	down
	RP11-45A17,2	-3.02243	0.0436748	down
	ISG20	-0.652331	0.0437482	down
	TRAC	-0.886667	0.0437482	down
	EHD1	-0.391592	0.0438142	down
	APOBEC3H	-0.655704	0.0445047	down
	FGD4	-2.84501	0.0445047	down
	ZMAT2	-0.372596	0.0446241	down
	CCDC186	-0.507666	0.0446654	down
	SLC9A1	-0.696128	0.0446821	down
	JAKMIP2	-1.27554	0.0447009	down
	SLC16A3	-0.505352	0.0448412	down
	MTCO2P12	-1.54695	0.0448412	down
	LPIN2	-0.592692	0.0449205	down
	SETDB2	-0.913576	0.0449205	down
	RP11-373D23,2	-1.09976	0.0449205	down
	CHD9	-0.396838	0.0451946	down
	GATA3	-0.416543	0.0453324	down
	OXNAD1	-0.889213	0.0453324	down
	ATP8A1	-0.592166	0.0456371	down
	AMIGO1	-3.96671	0.0456641	down
	PPARA	-0.879057	0.0457144	down
	CIB2	-1.86136	0.045716	down
	NEK1	-0.685531	0.0457777	down
	TIE1	-1.2433	0.0458801	down
	IDS	-0.475435	0.0462171	down
	CDH17	-2.78179	0.0462171	down
	CYP1B1	-2.79699	0.0462798	down
	METRNL	-0.533991	0.0462868	down
	FCGRT	-1.68474	0.0465449	down
	KDM5A	-0.343988	0.0466498	down
	HEIH	-0.719375	0.0467896	down
	CST7	-0.424353	0.0469322	down
	PREX1	-0.399061	0.0469322	down
	RPS28	-0.340817	0.0469322	down
	SEC62	-0.442061	0.0475196	down
	TMC4	-4.14582	0.0475196	down
	NFKBIL1	-0.840477	0.0477189	down
	SLC39A10	-0.416902	0.0478841	down
	ABHD4	-1.21789	0.0486202	down
	PELO	-0.674398	0.0486508	down
	PRKRA	-0.706089	0.0487391	down
	NR4A2	-1.24095	0.0488336	down
	MS4A7	-4.3316	0.0488554	down
	CPQ	-1.64923	0.0492175	down
	ZNF3	-0.718618	0.0492175	down
	NFIL3	-0.856385	0.0493021	down
	LYNX1	-3.27206	0.0493392	down
	C15orf53	-2.25055	0.0493951	down
	TRPS1	-0.770464	0.0495378	down
	RAB1B	-0.424897	0.0496834	down
	RP11-74D7,3	-4.62554	0.0497676	down
	CBX7	-1.45496	0.0497931	down
	CDHR1	-2.88172	0.0497931	down
	MAST4	-1.00957	0.0498735	down
	RP11-425L10,1	-0.385116	0.0499636	down
	NIPSNAP1	-0.757732	0.0502369	down
	SCARNA9	-1.14726	0.0512862	down
	ZNF546	-2.10789	0.0513028	down
	RACK1	-0.231913	0.0513028	down
	MT-CO3	-0.259512	0.0513256	down
	ST6GAL1	-0.601752	0.0513393	down
	TRAPPC6A	-0.632611	0.0514611	down
	ISOC1	-0.670194	0.0514611	down
	CSNK1D	-0.383726	0.0516424	down
	YPEL2	-2.61892	0.0516424	down
	ANKRD12	-0.551106	0.0518452	down
	SLAMF8	-2.4522	0.0518452	down
	TAB2	-0.513743	0.0518853	down
	SPAG16	-0.994617	0.0518853	down
	SERPING1	-3.9575	0.0528876	down
	BTN3A1	-0.781693	0.0536325	down
	ZAP70	-0.633309	0.0538344	down
	FGD3	-0.532907	0.0538344	down
	WDR7	-0.542398	0.0539395	down
	CTBS	-0.751413	0.0539395	down
	DHRS4-AS1	-0.826129	0.0539395	down
	TMEM245	-0.499325	0.0539804	down
	PLPP6	-1.11302	0.0539804	down
	JRKL	-0.972054	0.0545235	down
	RPL9P9	-0.545961	0.0551746	down
	RNMT	-0.48159	0.0554591	down
	DSTYK	-0.618513	0.0554591	down
	ITGAD	-0.514681	0.0556323	down
	KPNA4	-0.407935	0.0556323	down
	CHCHD10	-0.541799	0.0556323	down
	BDP1	-0.455175	0.0558966	down
	TRAPPC9	-0.75022	0.056127	down
	ZNF354A	-1.64067	0.056127	down
	ZNF808	-0.715929	0.0561291	down
	GRB7	-3.85784	0.0569453	down
	CTDSPL	-2.62217	0.0571378	down
	SDR42E1	-1.87767	0.0571842	down
	ETV6	-0.617369	0.0577962	down
	MT-TP	-0.723734	0.0582052	down
	AC104820,2	-2.64345	0.0582052	down
	BCL2A1	-1.50128	0.0583316	down
	MTF1	-0.581609	0.0587244	down
	RTP4	-0.886571	0.0588404	down
	DPF3	-0.661781	0.0588404	down
	GPATCH2L	-0.48901	0.0592018	down
	PAX8	-2.99771	0.0592018	down
	RP11-61K9,3	-1.18298	0.0592116	down
	TMEM167B	-0.543869	0.0593436	down
	BORCS6	-0.508459	0.0594635	down
	BTN2A1	-0.857057	0.0600304	down
	CD300LB	-1.68467	0.0605118	down
	RPL27	-0.310831	0.0607148	down
	MSI2	-0.404404	0.0607148	down
	ARSD	-0.727495	0.0607855	down
	ARHGEF12	-0.744703	0.0609647	down
	RP4-814D15,2	-1.05083	0.060972	down
	RP11-226M10,3	-1.63513	0.060972	down
	UQCRB	-0.303645	0.0613749	down
	RNF187	-0.342922	0.061543	down
	FCHSD1	-1.17202	0.061828	down
	RPS26	-0.415203	0.0619431	down
	RNF170	-0.535225	0.061995	down
	TMIGD2	-1.27403	0.0621807	down
	TC2N	-0.6103	0.06253	down
	TPT1	-0.414934	0.063347	down
	MAVS	-0.417587	0.0634664	down
	SKAP1	-0.515347	0.0634664	down
	ZNF800	-0.424157	0.0635477	down
	CTB-113I20,2	-3.7732	0.0635477	down
	SPON2	-3.93211	0.0636846	down
	FAM8A1	-0.549387	0.0637141	down
	NSA2	-0.283816	0.0640659	down
	CEBPD	-0.403833	0.0642434	down
	RPL21	-0.309434	0.0643042	down
	PARP8	-0.636682	0.0646647	down
	GNG12	-3.8823	0.0646842	down
	BISPR	-1.11589	0.06486	down
	CSNK1G3	-0.632504	0.0649811	down
	SIRPG	-1.0102	0.0654621	down
	VNN2	-1.25185	0.0655322	down
	C10orf76	-0.869784	0.065624	down
	ZNF594	-3.69727	0.065624	down
	WDR60	-0.685666	0.0657262	down
	ZFP36L2	-0.75051	0.0657262	down
	TXNIP	-1.50542	0.0657262	down
	ALDOC	-1.14968	0.0658596	down
	HLA-A	-0.355648	0.0658596	down
	HIBCH	-0.557765	0.0662919	down
	PLD1	-0.696617	0.0674769	down
	AC007349,7	-4.13692	0.0678969	down
	RP11-53O19,3	-1.91103	0.0679212	down
	ABLIM1	-0.618803	0.0680011	down
	SIDT2	-0.757531	0.068196	down
	CRAT37	-4.09567	0.0692261	down
	UTRN	-0.399414	0.0695843	down
	FCN1	-1.61323	0.0700732	down
	RSF1	-0.481307	0.0703002	down
	CD2BP2	-0.400331	0.0703002	down
	UBA52	-0.285868	0.0703002	down
	KLRF2	-1.72033	0.0704568	down
	RP11-345K20,2	-0.715072	0.070707	down
	HLA-DPA1	-0.690584	0.0709044	down
	AC015849,13	-3.98628	0.0710207	down
	NKG7	-0.333232	0.0711985	down
	LY6E	-0.449563	0.0711985	down
	GGT1	-0.782098	0.0715543	down
	GOLPH3L	-0.519706	0.0717043	down
	CD27-AS1	-1.16994	0.0717499	down
	ITGAL	-0.355398	0.0720638	down
	ZMYND8	-0.469072	0.0720638	down
	PRKAB2	-1.1213	0.0720638	down
	MACC1	-0.909599	0.0720638	down
	AC090286,2	-2.1352	0.0720638	down
	MARCKS	-0.755584	0.0720638	down
	IRF5	-0.733547	0.0726673	down
	HCG11	-1.24035	0.0730421	down
	RNF41	-0.64646	0.0730902	down
	NDRG1	-0.649165	0.0731268	down
	CTD-2020K17,4	-3.73833	0.0731268	down
	LINC00869	-0.758946	0.0731268	down
	PLCD1	-1.69301	0.0732988	down
	MT-ND2	-0.295486	0.0735936	down
	CD38	-0.379159	0.0737245	down
	CCDC121	-3.14938	0.0741027	down
	RPS13	-0.203316	0.0752137	down
	CTSS	-0.372176	0.0752137	down
	EIF3G	-0.299906	0.0752631	down
	FBLN5	-1.01749	0.0752631	down
	SLC39A6	-0.385514	0.0753566	down
	JAML	-2.09534	0.0762155	down
	ZYG11B	-1.24833	0.0763409	down
	PARP3	-1.01526	0.076411	down
	SLFN5	-0.417379	0.076411	down
	PCCA	-0.996221	0.076411	down
	LINC00152	-0.460684	0.076411	down
	MARCH9	-1.3993	0.0764424	down
	NIFK-AS1	-0.823601	0.0765503	down
	ZBTB38	-0.732651	0.0769181	down
	RP11-686D22,8	-1.69799	0.0774762	down
	THBS1	-0.934791	0.0775267	down
	JARID2	-0.347943	0.0777036	down
	ARMCX3	-0.5736	0.0777036	down
	NEURL2	-4.70646	0.0786709	down
	RPS15	-0.244165	0.0789786	down
	ZNF57	-2.74002	0.0791228	down
	ITGA2	-2.64115	0.0791405	down
	HSD11B1L	-3.29379	0.0791405	down
	ZNF814	-1.59096	0.0791647	down
	UBXN1	-0.385528	0.079359	down
	METTL15P1	-3.71905	0.079359	down
	CD7	-1.1098	0.0794967	down
	RPS10	-0.369248	0.0797542	down
	ECH1	-0.323211	0.0797571	down
	CREG1	-0.875594	0.0797571	down
	CSF2RB	-2.72905	0.0798005	down
	KMT2E	-0.405888	0.0798504	down
	RP11-572P18,1	-0.58462	0.0802272	down
	ZBP1	-1.01462	0.0804712	down
	OPHN1	-1.34354	0.0808049	down
	CMIP	-0.441876	0.0809876	down
	RP11-613M10,6	-3.08188	0.0809876	down
	SLC16A6	-1.31371	0.081083	down
	FAM133DP	-1.75426	0.081083	down
	PITPNC1	-0.547503	0.0813787	down
	ASAH2B	-1.47751	0.0814112	down
	ALDH6A1	-0.673147	0.0814733	down
	RASGRP1	-0.281911	0.0816073	down
	APBB1	-0.959489	0.0819106	down
	ZNF862	-1.39182	0.0819612	down
	FUT11	-0.427865	0.0826005	down
	CYP26A1	-3.16501	0.0828208	down
	PYHIN1	-0.56227	0.0828446	down
	RAB37	-1.06939	0.0833793	down
	SLA2	-0.408136	0.0835293	down
	AC007969,5	-0.365149	0.0835293	down
	GIMAP6	-0.392172	0.0835427	down
	GATAD1	-0.465159	0.0836263	down
	LINC00426	-1.09289	0.0836263	down
	ZSWIM1	-2.76552	0.0844951	down
	RGS1	-0.952551	0.0847971	down
	B3GNT7	-0.607052	0.0854344	down
	NUDT19	-0.853609	0.0854344	down
	HIPK3	-0.545159	0.0854673	down
	NCAM1	-0.348195	0.0855726	down
	FBP1	-3.06318	0.0855726	down
	Y_RNA	-1.7118	0.08561	down
	ZMYM2	-0.724327	0.0859474	down
	ZNF718	-1.78047	0.0862186	down
	AC005262,4	-0.443828	0.086337	down
	RPL21P44	-7.66327	0.0864175	down
	SPP1	-4.22168	0.0864582	down
	ZNF652	-0.523073	0.0864582	down
	AC005083,1	-1.24849	0.0866441	down
	TPD52L2	-0.446942	0.0868038	down
	ZNF226	-0.72307	0.0869237	down
	MAGEF1	-1.72594	0.0870446	down
	RP11-158L12,4	-3.28313	0.0871335	down
	CSF1R	-4.62238	0.0872991	down
	MIF4GD	-0.371967	0.0873178	down
	TTC3	-0.416322	0.0874623	down
	SNORD13	-0.69947	0.0874623	down
	NSRP1P1	-1.62099	0.0875165	down
	CACNA2D4	-0.829361	0.0876467	down
	ATXN7	-0.52553	0.0876585	down
	SPINK2	-1.49272	0.0879533	down
	IGF1R	-1.88052	0.0883025	down
	ADAM8	-0.45206	0.0889618	down
	C17orf100	-2.4083	0.0889664	down
	CCL1	-2.56715	0.0890342	down
	CLOCK	-0.481118	0.0894224	down
	MED13	-0.429007	0.0904546	down
	GIT2	-0.454088	0.0909458	down
	ACRC	-3.42178	0.0912139	down
	RP11-68I3,4	-3.16781	0.0918499	down
	RAB20	-2.59013	0.0918575	down
	ZBTB44	-0.410527	0.0919028	down
	RPL37P6	-0.501315	0.0919028	down
	DHTKD1	-0.617179	0.0919299	down
	USP27X	-1.23732	0.0922046	down
	C15orf41	-1.03797	0.0922243	down
	CLDN15	-2.15805	0.092294	down
	FBXL17	-0.59973	0.0923054	down
	RPS9	-0.280484	0.0923054	down
	GAS5	-0.87765	0.0923054	down
	CAMLG	-0.395987	0.0924685	down
	ARID5B	-0.701202	0.0925184	down
	RPL32P3	-1.14204	0.0925184	down
	SORL1	-0.428097	0.092568	down
	PTPN4	-0.380291	0.0930979	down
	GGA2	-0.54192	0.0930979	down
	B4GALNT1	-3.25439	0.0930979	down
	ZNF496	-1.00328	0.0930979	down
	SETD5	-0.327468	0.0931832	down
	ZNF382	-3.3369	0.0933999	down
	PCYOX1L	-0.864321	0.0934299	down
	MT-TL1	-1.13748	0.0934299	down
	RP1-12G14,7	-3.37189	0.0934299	down
	LRP1	-3.82845	0.0938038	down
	PAXIP1-AS1	-1.36139	0.0938038	down
	LRRC16A	-3.78661	0.0939314	down
	KLRB1	-1.04655	0.0939314	down
	NCF1C	-2.24897	0.0939314	down
	SH2B1	-0.888597	0.0939314	down
	CHI3L2	-1.24073	0.0941664	down
	EIF2AK2	-0.456117	0.0942025	down
	snoU13	-1.5198	0.0954447	down
	CC2D1A	-1.16002	0.0955202	down
	Y_RNA	-1.84624	0.0955422	down
	CTD-2547L24,4	-2.15426	0.0957994	down
	RAP1GDS1	-0.312526	0.0961134	down
	IRF9	-0.936334	0.0961134	down
	AP3M2	-0.653963	0.0961701	down
	SRP72	-0.29602	0.0961701	down
	MRFAP1	-0.329685	0.0962972	down
	ZNF133	-1.76028	0.0965074	down
	ZNF283	-1.12847	0.096678	down
	APOL1	-0.505676	0.097521	down
	SECTM1	-3.90178	0.097521	down
	ZFAS1	-0.754898	0.097521	down
	RP11-212P7,1	-0.492619	0.097521	down
	THAP7-AS1	-2.79743	0.097521	down
	ANKRD11	-0.420787	0.0977914	down
	KLRC2	-0.900487	0.0982596	down
	KSR1	-0.470416	0.0982895	down
	ZNF683	-1.41066	0.098303	down
	PP7080	-0.992158	0.098303	down
	ITM2C	-1.20759	0.0987253	down
	PIK3AP1	-0.554175	0.0995696	down
	TOX	-0.341581	0.0995696	down
	EIF3H	-0.289308	0.09964	down
	ZCCHC6	-0.375222	0.0998087	down
	MTCP1	-4.56751	0.0999444	down
