## Supplementary Table 4 for "The transcription factor RUNX2 drives the generation of human NK cells and promotes tissue residency"

### Sheet: Supplementary Table 4
	Supplemenary Table 4. Overlap of RNA-seq and ChIP-seq (accompanies Fig. 3c).
	RNA-seq: RUNX2 KNOCKDOWN					RNA-seq: RUNX2-I OVEREXPRESSION
	UP	UP + ChIP	DOWN + ChIP	DOWN		UP	UP + ChIP	DOWN + ChIP	DOWN
	210 genes	595 genes	474 genes	303 genes		268 genes	654 genes	615 genes	249 genes
	MT1E	ABHD3	ABCB1	ADGRG3		GNPDA1	AACS	ABI3	BCAT1
	ADGRG1	ABRACL	ABCG1	ITGA1		ADGRG3	AAED1	ABLIM1	LDHA
	SELL	ACAT1	ABHD4	CCL4L2		HOXB5	AAK1	ACTG1	BNIP3L
	EBP	ACAT2	ABLIM1	MB		GZMH	ABCA2	ADAM9	MT1E
	CD9	ACOT7	ACOXL	CD3D		TAL1	ABCB1	ADAP1	TRGC1
	KPNA2	ACTB	ACRC	CD37		NDST1	ABHD2	ADCY7	SPTSSB
	GZMB	ACTG1	ADAM8	CLNK		DAB2	ABHD4	ADK	EMP1
	MT1G	ACTR3	ADAMTS1	ARHGAP18		RAB3D	ABTB1	AGO2	CD3D
	CDK6	ADAM9	ADO	MT-RNR2		FAM101B	ACAA2	AGPAT5	FAM129B
	MT2A	ADD3	ADPRH	RP11-445N18,3		SLC1A3	ACP6	AHR	FAM162A
	SCN9A	ADK	AIF1	CD101		NCF4	ACSS1	AIF1	CDK6
	DBI	ADRM1	AKAP13	ZNF430		LPAR3	ACTN1	AIM1	GZMB
	TXN	ADSL	ALDOC	CYTIP		ORMDL3	ADAM8	ALDOA	TNFSF10
	MT1F	AEN	ALOX5AP	MT-CO1		SIGLEC14	ADD1	ALDOC	MB
	GPR183	AGK	ANAPC13	SH2D1B		IL16	ADGRE5	ALG5	PKIA
	CCNB1	AHNAK	ANKAR	ZNF827		TRIM22	ADGRG5	ALKBH5	SNHG25
	NELFCD	AHR	ANKRD11	RP11-747H7,3		AOAH	ADPRH	ANAPC5	PRSS2
	MT1X	AIFM1	ANKRD12	RPL23AP42		PSTPIP2	ADRB2	ANKRD27	IRF8
	GLRX	AIM1	ANXA9	CD2		LPAR5	AEN	ANKRD37	AK4
	NUP93	ALOX12-AS1	AP3M2	S100Z		CDKN2B	AES	ANKZF1	HK2
	CCZ1	ALYREF	APBB1	RPS27		CD86	AGAP3	ANO9	PAICS
	H2AFY	ANKRD16	APH1B	RPL38		TTC39B	AGTPBP1	ANP32E	CD93
	CCNA2	ANP32E	APOBEC3H	HLA-DPB1		ITGA1	AIM1L	ANXA6	P4HA2
	GPAT3	ANXA4	ARHGEF12	RNF217		DOK3	AKAP13	ARF4	IGFBP2
	CDKN2A	AP1B1	ARHGEF9	AC006042,8		LAMP2	AKAP5	ARL4C	MT2A
	CENPA	AP1M1	ARID4A	AC078883,3		CCL4L2	AKNA	ARL5B	CD52
	JCHAIN	APAF1	ARID4B	RPL13AP25		MPP1	ALOX5AP	ATF4	EBP
	FAM111B	API5	ARID5B	TOMM7		TMEM171	AMER1	ATF7IP2	AFAP1L2
	ANXA2	ARF4	ARRDC3	LPAR3		TGFBR2	ANKRD12	ATG16L1	RP5-1028K7,2
	PRDX3	ARL2	ASAP1	RPL37A		CD8A	ANKRD35	ATOX1	GPI
	SHCBP1	ARL6IP1	ASB2	RP11-466H18,1		SLAMF1	AP1S2	ATP10A	HBA2
	CENPW	ARL6IP6	ATF4	SCARNA22		CDHR1	AP2M1	ATP13A3	TUBB6
	TLR3	ARPC1B	ATP5G2	RPS19P3		HOMER2	AP5Z1	ATP1A1	SPINK2
	DPP4	ARPC2	ATP6V0A1	RP11-543P15,1		SLC18A2	APBB1	ATP5B	CYTIP
	GTF3C6	ARPC3	ATP8A1	RPL37P2		FCMR	APBB1IP	ATP5C1	FHL1
	GINS1	ASF1B	ATXN7	CD48		CD200R1	APH1B	ATP5G3	GPR183
	GBP1	ATF3	B3GNT7	SRSF10P1		SIGLEC5	APLP2	ATP5J	ENPP1
	CCNB2	ATL3	B4GALT1	TMEM176B		LDOC1	APMAP	ATP6V0B	RP4-742C19,12
	TCEB1	ATP13A3	BCL2L11	FAM49A		CDKN2A	ARF3	AURKA	ADAM19
	DONSON	ATP1B3	BDP1	RP11-330A16,1		FDXR	ARHGAP26	AURKAIP1	NEK6
	TOP2A	ATP2A2	BISPR	XIST		PTPN14	ARHGAP9	BACH2	TRABD2A
	FAM111A	ATP5A1	BMF	LPIN1		APOBEC3D	ARHGEF12	BAG3	LYAR
	TNIP2	ATP5B	C10orf76	HLA-DRA		HOXB4	ARHGEF3	BEND3	HBEGF
	FAM129B	ATP5J	C17orf100	RP4-751H13,5		MAP3K5	ARID1B	BHLHE40	ATIC
	BRIP1	ATR	C5orf56	GLIPR1		RALGAPA2	ARID5A	BIN1	ITGA5
	PBK	AURKA	CACNA2D4	RP11-832N8,1		LIPG	ARRDC1	BIRC3	JCHAIN
	ANLN	AURKAIP1	CAMLG	ZNF320		RP11-93B14,9	ARRDC3	BNIP3	PLAUR
	LDLR	B4GALT5	CAPN12	TCEAL1		ARSD	ARSG	BYSL	CYCS
	B3GAT1	BAK1	CBL	IL16		LLNLR-470E3,1	ASAH1	C11orf24	ETV4
	RBBP7	BARD1	CBX4	RPS4X		SLAMF6	ATP1B1	C15orf39	TLR3
	CDKN2B	BCLAF1	CBX7	CCL3L3		IFI27L2	ATP5E	C15orf48	LINC00892
	PSMB3	BIRC5	CCDC121	AC020571,3		RP11-382A20,3	ATP5G2	C1QBP	APP
	POP5	BOLA3	CCDC186	SREK1IP1		GMPR	ATP5S	CALR	TIMP1
	KNSTRN	BORA	CCDC91	IGBP1		PYHIN1	ATP6AP1	CAMK1	TCF4
	MAL	BRIX1	CCL3	AC092580,4		SIGLEC17P	ATP6V0A1	CAMK4	SLC38A5
	EPT1	BUB1	CCL4	CHD2		METTL7A	ATPIF1	CARM1	RP11-326C3,12
	SLC27A2	C11orf58	CCL5	GPNMB		ARHGAP21	ATXN1	CARS2	JAML
	CDK1	C12orf75	CCNI	SLC7A7		C10orf128	BAALC	CASS4	TXNIP
	MTFR2	C14orf80	CCNJL	CAMP		TOM1L1	BATF	CAST	PFKFB4
	RBM3	C17orf58	CCR3	RP11-234A1,1		CD84	BAX	CBFA2T3	SLC43A3
	PTGIS	C17orf89	CD14	MT-ND5		BANK1	BAZ2A	CBLB	PHGDH
	GSTM3	C1orf53	CD244	KIAA1324		SH2D1A	BBC3	CBR4	PI16
	PKIA	C1QBP	CD247	CTD-2287O16,1		GRN	BCL2L11	CBX3	HBB
	NLRP2	C20orf24	CD2BP2	CD84		LBX2-AS1	BCL9	CCDC137	MORF4L2
	ADA	C7orf50	CD300LB	FRMD4B		B3GNT8	BCL9L	CCDC28B	2009-09-01
	SPC25	CACYBP	CD38	MT-ND4		MSN	BCO2	CCL18	RGS1
	MCM10	CALM2	CD3E	ZRSR2		NECTIN3	BCOR	CCM2	KLRA1P
	SLC25A5	CALU	CD7	RPL13AP5		CD160	BCR	CCND3	TGM5
	FANCD2	CAP1	CD81	RABAC1		CCL3L3	BIN2	CCR7	LAMP3
	PSMB4	CAPZA2	CD96	CHD6		KLHL13	BLVRA	CCT2	CMAS
	SNCA	CASC5	CDK19	AC069363,1		HCP5	BLVRB	CCT4	KCNK5
	UQCR10	CASP7	CDK5R1	VTRNA1-3		HPGD	BMF	CCT5	CTD-2547L24,3
	HJURP	CBFB	CEBPD	HYI		TOMM7	BMP1	CCT7	B3GAT1
	NCAPH	CBX1	CECR1	TMUB2		RGS17	BNC2	CD109	ARG2
	ARHGDIB	CBX3	CFLAR	HMGB1P8		GRK2	BPTF	CD247	MTND1P26
	NUDT5	CBX5	CHCHD10	B3GNT8		P2RX7	BRD3	CD300A	LPAR6
	CTD-2302E22,4	CCDC109B	CHD9	ZNF486		ERAP2	BROX	CD3E	RBMX
	SRSF1	CCDC47	CHPF	PRRC1		LINC00623	BRPF3	CD47	SNHG16
	PSMB2	CCND2	CHST12	RPS23P8		GIMAP6	BST2	CD7	ENG
	MT1L	CCND3	CIB2	DHRS1		KLHL9	BTBD2	CD72	ASGR2
	RRM1	CCNE2	CIR1	CTC-510F12,4		GPAT3	BTG1	CDC25A	C8orf88
	DLGAP5	CCT2	CITED2	KCNE3		GBP4	C11orf68	CDC25B	RASSF8
	ARMC8	CCT3	CLDN15	LILRB1		OPHN1	C18orf25	CDC45	SLC25A6
	NOP2	CCT4	CLOCK	GUSBP1		CD37	C1orf21	CDCA7	LDHB
	RP11-73K9,3	CCT5	CMIP	RP11-475C16,1		TIMP2	C3	CDCA7L	SPIB
	SMC4	CCT6A	COA1	RPS15A		ZNF252P	C5orf63	CDCP1	THEMIS
	ARHGAP11A	CD320	COL23A1	NCF4		MITF	C6orf1	CDK5	PLOD2
	AURKB	CD47	COX19	RPL13P12		GIMAP4	C8orf82	CDKN1A	MEF2C
	IRAK1	CDC20	CPQ	RP11-452D12,1		SPATS2L	CABIN1	CDKN2D	TCAF2
	DNAJC15	CDC25A	CREBRF	FAM134B		GALM	CABLES1	CENPV	RARS
	CCNA1	CDC25B	CRTAM	CATSPER1		PTGFRN	CACFD1	CERCAM	MT-ND5
	DEPDC1	CDC25C	CSAD	ZNF677		BORCS8	CACNB3	CETN3	PRMT9
	SCML2	CDC42	CSF1R	RPL38P4		ACTA2	CALCOCO2	CFAP20	NPM3
	DSCC1	CDC45	CSF3R	GIMAP8		B2M	CAMK1D	CFDP1	EGLN3
	SLC39A8	CDCA7	CSNK1D	KLRC1		KLRC1	CAPG	CFP	ZNF395
	TAP2	CDCA8	CSNK1G3	RP11-4B16,1		BEX4	CAPZB	CHCHD2	CYBB
	PLK1	CDKN1A	CST7	DPEP2		CTBS	CARD6	CHSY1	MYBL2
	SLC38A5	CDKN2C	CTDSPL	EXOC4		RNF157	CASD1	CITED4	NEB
	PLEK	CDKN3	CXCR6	MT-CYB		TCEAL3	CCDC69	CLDND1	SLIRP
	KIAA0101	CENPO	CXXC5	MPEG1		ATP6V1B2	CCDC97	CLECL1	CD9
	NQO1	CEP192	CYP1B1	RPL39		LINC00996	CCL3	CLIC4	MT-ATP8
	EIF5AL1	CEP55	CYTH4	RFPL1S		MCTP1	CCL4	CLPP	BEX3
	BOK	CEP76	DAPK2	ZNF792		CD101	CCL5	CMC2	PACSIN1
	EXOSC10	CERS2	DBN1	RPL10P3		RP11-25K19,1	CCND1	CMPK1	HBG2
	TRMT5	CFAP20	DENND6A	BEX4		TCEAL8	CCNG2	COL6A1	KLRF2
	SIGLEC6	CFL1	DENND6B	RP11-50I19,2		LAT2	CCNJL	COLQ	CCDC58
	LYAR	CHAF1B	DHRS3	C3orf52		FAS	CCNY	COTL1	SLC27A2
	CA8	CHCHD1	DHRS4-AS1	MTRNR2L12		LAX1	CCNYL1	COX20	VGLL4
	RP11-448A19,1	CHCHD7	DHTKD1	GGACT		PTGER3	CCPG1	COX8A	RP11-798M19,6
	NEK2	CHEK1	DICER1-AS1	PPP1R3B		MAP4K1	CD151	CREM	RAB31
	LILRA2	CHKB-AS1	DNAJB2	GIMAP1		CTD-2576D5,4	CD164	CRLS1	MB21D2
	TIMELESS	CHTF18	DPF3	PPFIBP1		RAB15	CD244	CRTAM	SLC35F2
	FARP1	CHUK	DSE	RNF20		TRPS1	CD2BP2	CRYBG3	SEMA3A
	BRCA1	CLIC4	DSTYK	SCML4		RP11-468E2,4	CD38	CSDE1	CCNE1
	LINC00892	CLPP	DUSP2	LDB2		F11R	CD59	CSE1L	B4GALNT1
	GP5	CLPTM1L	DYNLT1	AC090498,1		RP11-172H24,4	CD63	CSNK1E	SPACA9
	XRCC5	CLTA	ECH1	RP11-492E3,2		PPP1R26	CD81	CSRNP1	GLRX
	PAICS	CLTB	EFNA3	RPL3P4		KLRG1	CD96	CTHRC1	TNFSF11
	WSB2	CLTC	EHD1	ABHD14B		PTGDR	CDIPT	CTPS1	MRPL52
	MGST3	CMSS1	EIF3G	CTD-3035D6,1		PIR	CDK5R1	CXCR3	FGL2
	CCDC90B	CNEP1R1	EIF4A2	IRF8		APOL1	CDKN1B	DARS	GAS6
	GNB4	CNIH4	EOMES	CEBPB		IRF5	CDKN2C	DCTPP1	RLF
	HPF1	COMMD4	EPB41L4A-AS1	GTDC1		SH2D1B	CDYL	DDIT4	VCAN
	CFH	COPS3	EPHA1	MT-TV		GPR82	CEBPD	DDX18	CHI3L2
	FANCM	COPS7A	ERGIC1	Y_RNA		BRI3	CENPM	DDX19A	RP11-8L8,2
	SEC13	CORO1C	ERMP1	RP11-93B14,9		HSD3B7	CFLAR	DDX21	LLNLR-245B6,1
	PRSS16	COX20	ETV6	C11orf49		C1QA	CHST2	DDX54	LOXL1
	ATP6V1C1	COX7C	EVL	PFDN5		GPR34	CISD3	DENND6B	RFC1
	TIMM10	COX8A	FAM102A	CSF1		AKAP12	CLIC3	DHCR24	PROSER2
	HPDL	CPSF3	FAM43A	RP11-326C3,11		BACE2	CLN5	DHX15	SUCNR1
	POLR2J4	CRELD2	FAM46C	DLG3		CD2	CLSTN3	DLL1	CD74
	MRPL52	CRK	FAM8A1	C7orf31		HLA-DMB	CMC1	DNAAF5	CA8
	COX7A2	CSE1L	FAU	DDX60L		NLRP3	CMTM6	DNAJB11	MCM10
	EEF1E1	CSK	FBF1	RP5-1074L1,4		SEL1L3	CNN2	DOCK10	CPVL
	SOD1	CSTB	FBLN5	UBAP1		DTX3L	CNNM3	DPY30	AC092580,4
	KNTC1	CTHRC1	FBP1	BORCS7		PLEK	CNPY3	DSTN	KMT5C
	TTF2	CTPS1	FBXL17	BACE1		GIMAP7	COLGALT2	DUSP2	RP11-705C15,3
	SPTSSB	CTSC	FCGRT	SIRPB1		KIAA0930	COMMD6	DUSP7	FAM234A
	NOL10	CX3CR1	FCHSD1	RPS20		SMIM24	COMMD7	DYNLL2	SF3B5
	ZNF207	CYB561D2	FGD3	VEGFA		GLIPR1	COPZ2	E2F1	SLC9A7
	ASPM	CYC1	FGD4	SLC14A1		SLC35D2	CPEB2	EBNA1BP2	HAX1
	LAT2	CYTH1	FGR	P2RX7		CMTM8	CPNE1	EEF2	TESMIN
	VMP1	DAD1	FMNL3	RP5-1056L3,3		FAM49A	CRACR2B	EGR3	PHB
	ZC3H7B	DAZAP1	FNBP1L	ZNF542P		IFI16	CREB3L2	EIF1	ESD
	UTP20	DDAH2	FOXO3	AOAH		SLC24A3	CRTAP	EIF1AX	ALDH5A1
	ANAPC10	DDB1	FUCA1	CD200R1		MRAS	CST7	EIF2S2	ATP5G1
	UQCRC1	DDHD2	FUT11	RPS15AP1		JAKMIP2	CTBP2	EIF3B	KATNBL1
	GSS	DDX39A	FYB	RPL9		HBP1	CTNNA1	EIF3J	CPOX
	DERA	DEAF1	FYN	PDK4		CEBPB	CTNNB1	EIF4G2	ACVR2B
	SLC25A32	DENND1B	GABARAPL1	PLSCR1		C10orf11	CTR9	EIF4G3	RP11-18H21,1
	SLIRP	DEPDC1B	GAS5	ZNF431		C11orf74	CTSA	EIF5A	HLA-DPB1
	SRP19	DHCR24	GATA3	PTPN14		2008-09-01	CTSC	ELK3	ITGAM
	EPDR1	DHFR	GATAD1	PRDM1		MIR10A	CTSD	EMD	GRK3
	COX5B	DHX15	GATSL3	GIMAP7		RP11-83N9,5	CXCR4	ENO1	OAF
	RPP25	DHX9	GCC2	RP11-807C20,2		SLC39A11	CXXC5	ENOPH1	BCL11A
	LRRC40	DICER1	GFI1	ZFP90		RHOC	CYBA	ESYT2	MTBP
	GBP4	DKC1	GGA1	COX5BP6		CHMP4C	CYLD	ETS2	IL1R1
	DCAF13	DLEU2	GGA2	ADRB1		TRG-AS1	DAPK2	EVL	SEC61G
	CENPK	DNAJA1	GGT1	RAB3D		RP11-452D12,1	DDX6	FAM126A	RPP25
	BORCS8	DNAJA3	GIT2	NTRK2		BTN3A1	DENND4C	FAM207A	RP11-705C15,2
	RARS	DNAJB11	GLTSCR2	MR1		NIPAL3	DGCR6L	FAM216A	PGRMC1
	TAS2R14	DNAJC9	GNGT2	CXCL8		SAT2	DGKZ	FAM96A	GTF2F2
	PLA2G12A	DNMT1	GPATCH2L	RP4-635A23,6		SMIM10	DHRS3	FASN	GTF2H2
	GZMA	DOCK10	GPR68	MNDA		NCKAP1L	DHRS7	FBXW9	CERS6
	MRPL22	DSTN	GPR84	DTHD1		RAB44	DMTN	FEN1	MT-CO3
	SF3A3	DTYMK	GRAMD1A	ZNF717		MPG	DNAJB9	FES	RPL38P4
	UBIAD1	DUT	GRB7	AC091633,2		SYS1	DNAJC8	FGFBP2	GINS1
	BCAS2	DYNLL1	GYG1	AC144831,1		IL18	DRAXIN	FH	BACE1-AS
	EMP1	E2F1	HCG11	USP44		ZNF624	DUSP10	FILIP1L	LEXM
	SKA1	E2F2	HCST	RP11-57H14,4		BTN3A2	DUSP22	FKBP4	MT-ND6
	SPTSSA	E2F8	HDAC7	RPS15AP17		NPTXR	DUSP5	FLNA	CD33
	FTSJ1	EBNA1BP2	HECA	LINC00685		IL10RB	ECI1	FOS	FABP5
	MTMR2	ECT2	HEIH	RPL26P37		TTYH3	EHD1	FRG1	CDC42EP4
	LACTB2	EIF1AD	HERC1	UNQ6494		ADAM28	EIF3G	FSCN1	CD1C
	POP4	EIF2B2	HIPK3	CASP8AP2		PFDN5	ENC1	FURIN	SMS
	MEX3D	EIF4E2	HIVEP2	HEG1		KIAA0040	ENPP4	FUT7	MCTS1
	PRIM2	EIF4EBP2	HLA-A	RALGAPB		GPNMB	EOMES	GALC	MRPS22
	CCDC167	EIF4G1	HLA-E	AC144530,1		AATK	EPAS1	GAPDH	CSTA
	SDHB	EIF4G2	HOXA10	MT-CO2		MAP7	EPB41	GAS7	WDFY4
	SNRPE	EIF4G3	HOXA7	RP11-45A17,2		MOCOS	EPG5	GBE1	ALDH2
	ANKLE1	ELAVL1	HPS4	ISG20		LIX1L	EPS15	GGH	NHP2
	RECQL	EMC6	HSD11B1L	ZMAT2		DPEP2	ERGIC1	GGT1	FCN1
	RP11-356J5,12	EMP3	ID2-AS1	SLC9A1		ZNF283	ERMP1	GINS2	MAGED1
	DIAPH3	ESCO2	IDS	JAKMIP2		TIE1	ETS1	GK5	SLC4A10
	SUV39H1	ESYT1	IGF1R	MTCO2P12		KANK2	EYA3	GLIPR2	SNX4
	LAMTOR3	EXOC5	IKZF3	RP11-373D23,2		FERMT2	FADS1	GMNN	ENPEP
	RPL4P3	EXOSC3	INPP5B	AMIGO1		ZNF585A	FAM107B	GNA15	CXCR1
	RAB27B	FAF2	IRF2BP2	NEK1		LPIN1	FAM117A	GNB2	CEACAM21
	SCN2A	FAM120A	IRF9	TIE1		DPYD	FAM134A	GNLY	TIAM2
	CYCS	FAM169A	IRS2	CDH17		KCNK17	FAM160A2	GPR157	FKBP3
	RBMX	FAM177A1	ISOC1	PELO		CMTM3	FAM179A	GPR68	MGST1
	PIGF	FAM214B	ITGA2	MS4A7		MAP1B	FAM217B	GPT2	ACSL5
	MRPL13	FAM96B	ITGAD	C15orf53		DLGAP1-AS1	FAM46C	GRAMD4	CCNB1
	CENPL	FBXO22	ITGAL	TRPS1		TCEAL1	FAM49B	GRAP2	DDX41
	RBM47	FBXO5	ITM2C	RP11-74D7,3		FCGR2B	FAM78A	GRK5	MYBBP1A
	PFDN1	FBXO6	JARID2	CDHR1		DTX3	FBP1	GTF2A2	PUDP
	RP11-817I4,2	FBXO9	JUN	MAST4		SMURF2	FBXL17	GTPBP4	POLR2J3
	RP11-9E17,1	FEN1	JUNB	RP11-425L10,1		GOLGB1	FBXO2	H2AFZ	FTSJ1
	COPRS	FERMT3	KANSL3	SCARNA9		RNF217	FCER1G	H3F3B	HRH2
	SLC27A6	FGD5-AS1	KAT6A	RACK1		SGK223	FGD3	HCK	RP11-147L13,11
	TMEM106C	FLNA	KDELR1	MT-CO3		FANCL	FGFR1	HDAC2	PDIA5
	CD70	FOXM1	KDM5A	SLAMF8		WIPF1	FGR	HDAC3	EEF1E1
	UGGT1	FUBP1	KDM5B	SPAG16		ZNF808	FIBP	HELLS	ALKBH6
	E2F7	FUNDC2	KIAA2026	SERPING1		CCL23	FKBP10	HEXIM1	MS4A3
	DSN1	FZD6	KLHDC7B	BTN3A1		MICALL1	FLCN	HIC1	MT-CYB
	SGCB	G3BP2	KLRD1	CTBS		CSF2RB	FLI1	HK1	HNRNPC
	CALHM2	GADD45GIP1	KMT2A	PLPP6		RP5-1180D12,1	FLOT2	HLTF	PEBP1
	MYBL2	GART	KMT2E	JRKL		MCRIP1	FMR1	HM13	KIAA0101
	SLC35F6	GCH1	KPNA4	RPL9P9		RPS27	FNDC3B	HN1	PRPS1
	TMEM2	GEN1	KRT81	RNMT		ETHE1	FNIP2	HNRNPA2B1	KNSTRN
		GGH	KRT86	ZNF808		CYSLTR1	FOXO1	HNRNPAB	CHTF8
		GINS2	KSR1	SDR42E1		GPR18	FOXO3	HNRNPD	GUCY1B3
		GK5	LIMK2	MT-TP		MYO6	FRA10AC1	HNRNPDL	THOC3
		GMFB	LINC00426	AC104820,2		KIAA1217	FRAT1	HNRNPH1	RP11-352M15,2
		GMNN	LINC00963	BCL2A1		GCSAML	FTH1	HNRNPM	KIR3DX1
		GNA15	LPIN2	RTP4		ZBTB33	FTL	HOXA10	EIF5AL1
		GNG5	LRFN1	PAX8		C1orf216	FUCA1	HOXA7	IL13RA1
		GOT1	LRP1	RP11-61K9,3		SLC25A12	FYB	HOXA9	PES1
		GPRIN3	LRRC16A	BORCS6		CDC42BPA	FYN	HSH2D	RP5-1031D4,3
		GRAMD4	LSP1	BTN2A1		PRMT2	GAB2	HSP90AA1	TNFSF9
		GREM2	LY6E	ARSD		AC025171,1	GABARAPL1	HSP90B1	UTP14A
		GRK6	LY9	RP4-814D15,2		DNAJC13	GALNT10	HSPA2	HAVCR2
		GSR	LYNX1	RP11-226M10,3		GIMAP2	GALNT3	HSPA5	TCEB1
		GTF2A2	LYST	UQCRB		GPC1	GCH1	HSPB1	ERO1A
		GTF2E2	MAF1	CTB-113I20,2		PDDC1	GCLM	HSPB11	PPP1R14C
		GTSE1	MAGEF1	GNG12		CD48	GDF15	HSPD1	RP11-284N8,3
		GUCD1	MALAT1	SIRPG		TRIM21	GDPGP1	HSPE1	DTD1
		GUCY1A3	MAN1A2	VNN2		CRIM1	GFI1	HSPH1	RFC5
		H2AFV	MAP3K12	TXNIP		AC013461,1	GFOD1	HYOU1	PTP4A3
		H2AFX	MAP3K6	HIBCH		APBB2	GLCCI1	ID2	RP5-1085F17,3
		H3F3B	MAP9	AC007349,7		PMM1	GLMP	IER2	BASP1
		HAT1	2009-03-01	RP11-53O19,3		PTMS	GLTSCR2	IER3	B4GALT3
		HAUS1	MARCKS	CRAT37		CAMP	GLUL	IFITM2	STEAP4
		HAUS8	MAVS	FCN1		ZNF827	GMIP	IGF2BP3	TRIP6
		HDAC1	MCL1	KLRF2		BTN3A3	GNA13	IGFBP7	CSNK2A1
		HELLS	MCTP2	RP11-345K20,2		VWA5A	GNAQ	IKZF1	PTPDC1
		HIGD1A	MED13	HLA-DPA1		2007-09-01	GNG2	IL10RA	PLK1
		HIVEP1	METRNL	AC015849,13		OSBPL7	GNGT2	IL21R	TMEM5
		HKDC1	MIF4GD	GOLPH3L		SLAMF8	GPCPD1	IL23A	CCR1
		HMGB2	MMP25	CD27-AS1		RP11-299J3,8	GPR84	IL2RA	CLEC2D
		HMGN1	MRFAP1	ZMYND8		RP11-445N18,3	GRAMD1A	IL32	CEP41
		HMMR	MSI2	MACC1		CASP4	GRINA	IL4I1	CD40LG
		HN1	MSL2	AC090286,2		CTD-2562J17,6	GSKIP	ILF3	RRM1
		HN1L	MTF1	IRF5		ZNF772	GSR	IMMP1L	TNS3
		HNRNPA2B1	MYO7A	RNF41		RP11-747H7,3	GSTP1	IMPDH2	RP11-498C9,15
		HNRNPAB	NBR1	NDRG1		KLHL6	GYG1	INF2	CHST7
		HNRNPD	NCAM1	CTD-2020K17,4		ANO7	H1FX	ING2	NECTIN2
		HNRNPF	NCK2	LINC00869		TMEM8A	H2AFV	INO80E	TRDC
		HNRNPM	NCOA3	MT-ND2		RP11-196G11,5	HABP4	INPP4B	RNY3
		HSP90AA1	NCR2	RPS13		MBNL3	HDC	INPP5A
		HSPA14	NCR3	CTSS		SORT1	HECTD4	IPO11
		HSPB11	NEURL2	JAML		IGFLR1	HEMGN	IPO4
		HSPD1	NFIL3	LINC00152		FAM63A	HERC1	IPO5
		HSPE1	NFKBIL1	RP11-686D22,8		CTSZ	HERC5	IQSEC1
		HSPH1	NIFK-AS1	ARMCX3		SLC35F6	HERPUD2	ITGAD
		HTATSF1	NIPSNAP1	ZNF57		B3GLCT	HES6	ITGAX
		IARS2	NKG7	ZNF814		GAB3	HIP1	ITGB3BP
		IER3IP1	NME7	METTL15P1		BRK1	HIVEP3	JTB
		IFRD2	NMUR1	CREG1		ZNF33B	HLA-A	JUNB
		IGF2R	NR1D2	CSF2RB		RP4-728D4,2	HLA-B	JUND
		IGFBP4	NR4A2	RP11-572P18,1		ATP11A	HLA-C	KCMF1
		IGFBP7	NSA2	OPHN1		EAF2	HLA-E	KDELC1
		ILDR2	NUDT18	RP11-613M10,6		RNY1	HLA-F	KDELR3
		IMMP1L	NUDT19	FAM133DP		UBE2E3	HMGCR	KDM4B
		IMPA1	ORAI3	ASAH2B		RAD51-AS1	HNRNPLL	KIR2DS4
		IPO5	OSBPL2	ALDH6A1		GNS	HOXB2	KIR3DL1
		ITGB1BP1	OXNAD1	ZNF862		C1R	HOXB3	KISS1R
		JAZF1	PAG1	CYP26A1		ACOT4	HOXB6	KLF2
		KIAA1161	PAQR6	PYHIN1			HOXB-AS1	KLRF1
		KIAA1524	PARP3	AC007969,5			HOXB-AS3	KNOP1
		KIAA1841	PARP8	GIMAP6			HPS3	KRT10
		KIF14	PATL2	RGS1			HPS4	LAPTM4B
		KIF1BP	PAXIP1-AS1	AC005262,4			HSPA1A	LCK
		KIF2C	PCCA	RPL21P44			HSPA1L	LDLRAP1
		KIF4A	PCYOX1L	SPP1			HTATIP2	LEF1
		KIFC1	PFKFB2	AC005083,1			ICAM3	LGALS1
		KLF2	PIK3AP1	ZNF226			IDH2	LGALS3
		KLHL5	PITPNC1	RP11-158L12,4			IFNAR2	LIG1
		KRT10	PLCD1	NSRP1P1			IKZF2	LIM2
		LBR	PLD1	SPINK2			IKZF3	LINC00116
		LGALS1	PLEKHG4	CCL1			IL17D	LMNA
		LIF	PLEKHO2	RP11-68I3,4			IL1RL1	LMNB1
		LIG3	PLIN2	RAB20			IL2RB	LMO4
		LMNA	PLP2	RPL37P6			INSIG1	LONP1
		LMNB1	POMC	USP27X			INSR	LPAR1
		LMNB2	PP7080	C15orf41			IRAK2	LRPPRC
		LMO4	PPARA	RPL32P3			IRF1	LRR1
		LPGAT1	PPP1R16B	B4GALNT1			IRF2BPL	LRRC28
		LRRC58	PPP1R9A	MT-TL1			ITGA6	LST1
		LSM3	PRAF2	RP1-12G14,7			ITGB5	LTA
		LSM4	PREX1	KLRB1			ITM2B	LYRM4
		LSM5	PRKAB2	NCF1C			ITM2C	LZTS1
		LZIC	PRKACB	CHI3L2			IVNS1ABP	MADD
		MAGOHB	PRKRA	EIF2AK2			JAK1	MAFF
		MANF	PRPF6	snoU13			JAZF1	MAGOHB
		MAP3K8	PRRC2B	CC2D1A			JMY	MAN2A2
		MAPK6	PTAFR	CTD-2547L24,4			KANK3	MANF
		MAPK7	PTBP3	ZNF283			KCTD10	MARCKS
		MAPKAPK5	PTPN4	APOL1			KCTD5	MARCKSL1
		MBNL1	RAB1B	RP11-212P7,1			KDM5A	MASTL
		MCAT	RAB37	KLRC2			KIAA1161	MATK
		MCM2	RAB3GAP1	EIF3H			KLHDC7B	MCAM
		MCM3	RAP1GDS1	MTCP1			KLHL24	MCM7
		MCM5	RARRES3				KLHL36	MCRS1
		MCM6	RASD2				KLHL5	MDH2
		MCM7	RASGRP1				KLRD1	MFSD12
		MCMBP	RASSF1				LAMP1	MICAL2
		MDH1	RBPJ				LAPTM5	MINA
		MDM2	RGS16				LBH	MIR210HG
		MESDC1	RGS3				LDB1	MKNK2
		MFSD12	RHOQ				LFNG	MLLT11
		MICAL2	RNASET2				LIMD2	MPC1
		MKKS	RNF170				LIMK2	MPI
		MLC1	RNF187				LINC01137	MPZL3
		MPHOSPH6	RPL10				LMO7	MRPL12
		MRPL14	RPL11				LNPEP	MRPL20
		MRPL16	RPL13				LNX2	MRPL4
		MRPL18	RPL13A				LONRF3	MRPL41
		MRPL20	RPL14				LPP	MRPS23
		MRPL3	RPL18				LPXN	MRPS25
		MRPL34	RPL18A				LTBP4	MRPS34
		MRPL4	RPL19				LUZP1	MRPS5
		MRPL41	RPL21				LY75	MRTO4
		MRPL44	RPL23A				LYN	MTCH2
		MRPL47	RPL24				M6PR	MTHFD1
		MRPL57	RPL26				MAF	MTHFD1L
		MTCH2	RPL27				MALAT1	MTPN
		MYBL1	RPL27A				MAN1A2	MVB12B
		MYH9	RPL29				MAPK1	MXI1
		MYL12A	RPL3				MAPK11	MYADM
		MYL6	RPL30				MAPK13	MYLIP
		MYO1C	RPL31				MAPKAPK2	MYOM2
		MZT1	RPL32				2002-03-01	MYRF
		N4BP2	RPL34				2008-03-01	MZB1
		NAGK	RPL35				MAST3	N4BP3
		NASP	RPL35A				MDFIC	NAB1
		NCAPD2	RPL36				MEAF6	NAB2
		NCAPD3	RPL37				MFSD7	NANS
		NCAPG	RPL41				MGAT2	NAP1L1
		NCAPG2	RPL7A				MGAT3	NAPG
		NDUFA11	RPLP2				MGAT4A	NARF
		NDUFA12	RPS10				MGAT5	NASP
		NDUFA2	RPS11				MGEA5	NCL
		NDUFA6	RPS12				MIOS	NCOR2
		NDUFAB1	RPS14				MITD1	NCR2
		NDUFAF2	RPS15				MLLT6	NCR3
		NDUFB1	RPS18				MMP24-AS1	NDUFA12
		NDUFB2	RPS19				MMP25	NDUFA6
		NDUFB3	RPS21				MPST	NDUFAB1
		NDUFB8	RPS23				MRPS27	NDUFAF4
		NDUFB9	RPS24				MSL2	NDUFAF7
		NDUFV1	RPS25				MUM1	NDUFC2
		NF2	RPS26				MVP	NEIL1
		NFKB1	RPS27A				MXD4	NFKB1
		NME1	RPS28				MYH10	NME1
		NOL12	RPS29				NAA16	NME4
		NPTX1	RPS3				NAALADL1	NPM1
		NQO2	RPS9				NACC2	NPTX1
		NR2C2AP	RSF1				NAGLU	NQO2
		NT5E	RUNX2				NAPRT	NR4A1
		NTHL1	RXRA				NBL1	NR4A3
		NUCB2	S100PBP				NCAM1	NREP
		NUDCD2	SCAPER				NCOA3	NRIP3
		NUDT1	SEC62				NCR1	NRROS
		NUDT15	SECTM1				NCS1	NSMF
		NUF2	SESN2				NDE1	NSUN2
		NUP155	SETD5				NDFIP1	NTRK1
		NUP188	SETDB2				NEDD9	NUDCD2
		NUP205	SH2B1				NEO1	NUDT3
		NUP210	SIDT2				NFE2	NUP205
		NUP37	SKAP1				NFKBIA	OGDH
		NUP62	SLA2				NGLY1	OPN3
		NUS1	SLC16A3				NINJ1	OSTF1
		NUSAP1	SLC16A6				NINJ2	P3H1
		ODC1	SLC39A10				NIT1	P4HA1
		OIP5	SLC39A6				NKG7	P4HB
		OSBPL3	SLFN5				NMT2	PA2G4
		OSM	SNHG12				NMUR1	PABPC1
		P4HB	SNHG6				NPC1	PABPC4
		PA2G4	SNHG7				NPC2	PAK1
		PARPBP	SNORD13				NPTN	PALD1
		PCGF3	SNX18				NR3C1	PAPD5
		PCNA	SORL1				NUDCD3	PARP3
		PDCD5	SOX12				OSBPL8	PCAT29
		PDIA6	SPOCK2				P3H4	PCBP3
		PDK3	SPON2				PAFAH2	PCDH9
		PFN1	SRGAP3				PAQR5	PCID2
		PGM2	SRP72				PARP14	PDIA4
		PGP	ST6GAL1				PARP8	PDIA6
		PHF19	STK17A				PBXIP1	PECAM1
		PHF5A	STK36				PCSK7	PFDN2
		PHLDA2	SUDS3				PDCD4	PFKL
		PIDD1	SUSD3				PDGFD	PFKP
		PIEZO1	SYF2				PDIK1L	PGAM1
		PIM3	SYNGR3				PDLIM1	PGK1
		PINK1-AS	SYNRG				PDLIM2	PHB2
		PLEKHG3	SYT2				PDP2	PHLDA1
		PNP	TAB2				PELI1	PIM3
		POLE2	TAF1D				PFN2	PIP4K2A
		POMP	TBXAS1				PGD	PITPNM2
		PPIA	TC2N				PGPEP1	PKM
		PPIB	THAP7-AS1				PHACTR1	PKP4
		PPIF	THBS1				PHC1	PLAC8
		PPIH	TIGD3				PHLDA3	PLEKHG3
		PPP1R7	TMC4				PIK3AP1	PLEKHO1
		PPP2R1B	TMEM167B				PIK3CD	PLIN3
		PRC1	TMEM217				PIK3IP1	PLK3
		PRDX1	TMEM245				PIK3R5	PLOD3
		PRELID1	TMIGD2				PIKFYVE	PLXNA4
		PRKAG2-AS1	TMX4				PIM2	PM20D2
		PRKAR2A	TNFAIP3				PITPNC1	POLE2
		PRKX	TOX				PJA1	POLE4
		PRNP	TOX2				PJA2	POLR2H
		PROSC	TPCN1				PLA2G16	POLR3G
		PSMA3	TPD52L2				PLCB1	POLR3K
		PSMA4	TPP1				PLCB2	PPM1G
		PSMA5	TPT1				PLCG2	PPM1N
		PSMA7	TRAC				PLCXD2	PPP1R14B
		PSMB1	TRAPPC6A				PLD1	PRDX1
		PSMB6	TRAPPC9				PLEKHF1	PRDX2
		PSMC3	TRBC1				PLEKHO2	PRIMPOL
		PSMC5	TRIM13				PLXNC1	PRMT1
		PSMD14	TRIM69				PLXND1	PRMT5
		PSMG1	TSC22D3				PNISR	PSAT1
		PTBP1	TSPAN14				PNRC1	PTBP1
		PTGER4	TSPAN5				POLR2L	PTP4A2
		PTP4A1	TSTD1				PPDPF	PTPRN2
		PTPN9	TTC3				PPP1R12A	PXN
		PTTG1	TYROBP				PPP1R18	RAB1A
		PYCR2	UBA52				PPP2R2B	RAB29
		PYROXD1	UBXN1				PPP3CB-AS1	RAB34
		RAB8A	UHRF1BP1L				PRDM11	RAB37
		RABIF	USP25				PRDX6	RAB4A
		RABL6	UTRN				PRKAR1A	RAB8A
		RAC1	VAMP3				PRKCA	RAMP1
		RAD51C	VPS28				PRKCB	RAN
		RAN	WDR60				PRKCQ	RANBP1
		RAP1GAP2	WDR7				PRR5L	RAP1GAP2
		RAP2B	YPEL2				PRX	RAP2A
		RAP2C	ZAP70				PSAP	RAP2B
		RBM12	ZBED5				PSEN2	RARA
		RCC1	ZBP1				PSMB9	RARG
		RCN2	ZBTB16				PTAFR	RASA3
		RER1	ZBTB20				PTAR1	RASSF2
		RFK	ZBTB38				PTCH1	RB1
		RFWD3	ZBTB4				PTGER4	RBM8A
		RHEBL1	ZBTB44				PTPN2	RCBTB2
		RIOK2	ZBTB7A				PTPRC	RCL1
		RMI2	ZCCHC6				PXK	RGS10
		RNF125	ZEB2				RAB1B	RGS12
		ROMO1	ZFAS1				RAB27A	RGS19
		RPA1	ZFC3H1				RAB33B	RHOU
		RPL22L1	ZFP36L1				RAB7A	RIF1
		RPL39L	ZFP36L2				RABGAP1L	RIMS3
		RPS27L	ZFR2				RABGEF1	RNASET2
		RRAS2	ZMYM2				RABL2B	RNF7
		RRM2	ZNF133				RALB	RNLS
		RTKN2	ZNF274				RAPGEF1	RPL4
		S100A4	ZNF292				RARRES3	RPL5
		S100A6	ZNF3				RASA1	RPL8
		S1PR1	ZNF354A				RASAL3	RPLP0
		SAC3D1	ZNF382				RASSF7	RPRD1A
		SAMHD1	ZNF44				RBCK1	RRAS2
		SAP30	ZNF496				RCHY1	RRBP1
		SAV1	ZNF546				REPIN1	RRM2
		SCARF1	ZNF594				RERE	RUNDC3B
		SEC22C	ZNF595				RGS9	RUNX2
		SEPHS1	ZNF652				RHOBTB3	RUNX3
		SFPQ	ZNF683				RHOQ	RUVBL2
		SH3BGRL3	ZNF718				RICTOR	S100A4
		SH3BP5	ZNF800				RMND5B	S100A6
		SHKBP1	ZNF853				RNF103	S100B
		SHMT1	ZSWIM1				RNF166	S1PR1
		SIVA1	ZYG11B				RNF44	SAMD1
		SKA2					RORA	SAP30
		SLBP					RPL30	SBDS
		SLC16A1					RPS19	SCD
		SLC17A9					RPS27A	SDCBP2
		SLC19A2					RPS27L	SDF2L1
		SLC25A3					RPS28	SDHA
		SLC25A4					RPS29	SEH1L
		SLC35B1					RPS6KA5	SEMA7A
		SLC37A1					RRAGC	SERBP1
		SLC7A6					SASH3	SERPINB9
		SLCO4C1					SBF2	SETMAR
		SNRNP25					SCARB2	SFXN1
		SNRPB					SDCBP	SH2D2A
		SNRPC					SEL1L	SH3BGRL3
		SNRPD1					SERF2	SH3BP5
		SNRPD3					SESN1	SHMT2
		SNRPF					SESN2	SIAH2
		SNRPG					SETD4	SIT1
		SNX10					SGSH	SLBP
		SNX8					SH3KBP1	SLC12A8
		SOCS1					SHISA5	SLC25A37
		SPPL2A					SIK3	SLC25A38
		SPRED1					SLA2	SLC2A1
		SPTBN1					SLAMF7	SLC38A2
		SRA1					SLC10A3	SLC3A2
		SRP54					SLC12A6	SLC46A3
		SRPK1					SLC16A6	SLC7A1
		SRSF2					SLC25A45	SLC7A5
		SRSF3					SLC25A53	SMCO4
		SRSF7					SLC27A3	SND1
		SSBP4					SLC2A8	SNHG3
		SSRP1					SLC35A5	SNHG9
		STIL					SLC35E2B	SNRNP70
		STK35					SLC37A1	SNRPB
		STMN1					SLC44A2	SNRPD1
		STX3					SLC4A4	SNX5
		SUSD1					SLC5A3	SOX4
		SVIL					SLCO3A1	SPIN1
		SYPL1					SLFN5	SPIRE1
		TACC3					SMAD3	SPOCK2
		TAF12					SMARCD2	SRP72
		TAF1B					SMDT1	SRPK1
		TALDO1					SMIM14	SRSF10
		TBCB					SMPD1	SRSF2
		TBCCD1					SMPD3	SRSF9
		TCF19					SMPDL3B	SSB
		TCP1					SNAI3	SSBP3
		TEX30					SNAI3-AS1	STAM
		TFDP1					SNTB1	STARD7
		TFRC					SNX10	STS
		TGFBR3					SNX18	SUCLG1
		THOP1					SNX9	SUPV3L1
		TIAM1					SOCS1	SYNGR2
		TIMM17A					SOCS2	SYNJ2
		TM9SF2					SOS2	TAGLN2
		TMEM109					SP4	TBCD
		TMEM189					SPATA13	TBX21
		TMEM19					SPECC1	TCF3
		TMEM251					SPG20	TCP1
		TMEM50A					SPRY2	TDG
		TMEM97					SPTLC2	TESC
		TMPO					SQRDL	TEX30
		TMSB10					SQSTM1	TFDP1
		TNFRSF11A					SRGN	TFRC
		TNPO1					SRPK2	TGFBR1
		TOMM40					SSH1	THOP1
		TOPBP1					STAT4	TIMM13
		TP53					STAT5A	TLE3
		TPM4					STK17A	TMBIM1
		TPST2					STK17B	TMEM11
		TRA2B					STK4	TMEM147
		TRAP1					STOM	TMEM158
		TRIAP1					STX3	TMEM163
		TRIP13					STXBP5	TMEM165
		TRMT61A					SUN2	TMEM167A
		TRPV2					SUSD1	TMEM259
		TSSC1					SUSD6	TMSB10
		TST					SWAP70	TMTC4
		TTC22					SYNE2	TNF
		TTLL12					SYNE3	TNFRSF18
		TUBA1B					SYNRG	TPD52
		TUBA1C					SYTL2	TPI1
		TUBB					TAB1	TPK1
		TUBB2A					TADA1	TPM4
		TUBB4B					TAGAP	TPST2
		TUBG1					TAP1	TRA2B
		TXNDC17					TAPBP	TRABD
		TXNDC9					TBC1D22B	TRAC
		TYMS					TBC1D4	TRAF4
		U2AF2					TBCC	TRAP1
		UBASH3B					TC2N	TRIM28
		UBE2C					TCEB2	TRIM58
		UBE2N					TCF7	TRIM8
		UBE2T					TDRD7	TRMT6
		UBXN2A					TFEB	TSC22D3
		UGCG					TGFA	TTC3
		UGP2					THBS1	TTC30A
		UQCRQ					THEMIS2	TTC33
		USMG5					TIAM1	TTLL12
		VANGL1					TIGIT	TUBA1C
		VARS					TLE1	TUBA4A
		VASP					TLE4	TUBB4B
		VBP1					TMEM141	TUBG1
		VCP					TMEM164	TUFM
		VDAC3					TMEM217	TXNDC17
		VIM					TMEM25	TXNL4A
		WDR1					TMEM64	UBASH3B
		WDR37					TMEM9	UBE2J1
		WDR45B					TNFRSF10B	UBXN10
		WDR76					TNFRSF14	UGCG
		WHSC1					TNFRSF1A	UHRF1
		YBX1					TNFRSF9	UQCRFS1
		YWHAB					TNFSF12	URI1
		YWHAE					TNFSF14	USP11
		YWHAQ					TNK2	VAPA
		YWHAZ					TOLLIP	VASP
		ZDHHC20					TOX	VCL
		ZMAT3					TOX2	VDAC1
		ZNF511					TP53INP1	VDAC2
		ZWILCH					TPP1	VDR
		ZWINT					TPRG1L	VIM
							TPT1	VPS4A
							TRAF3IP3	WARS
							TRAPPC6A	WDR34
							TRBC2	WDR43
							TRIM69	WDR5
							TRPM7	WDR53
							TSEN54	WDR54
							TSPAN3	WHSC1
							TSPAN31	YBX1
							TSPAN32	YBX3
							TSPAN5	YDJC
							TST	YRDC
							TTC14	YWHAG
							TULP4	YWHAQ
							TYMP	ZAP70
							TYROBP	ZBTB46
							UAP1L1	ZMYND10
							UBA7	ZNF593
							UBE2H	ZWILCH
							UBE2L6	ZWINT
							UGP2
							USF1
							USP4
							USP48
							UTS2
							VAMP3
							VAMP5
							VANGL1
							VAT1
							VIMP
							VOPP1
							VPS28
							VPS37B
							WNK1
							XBP1
							YPEL1
							YPEL3
							ZBED5
							ZBTB16
							ZBTB4
							ZC3HAV1
							ZCCHC24
							ZCCHC6
							ZDHHC14
							ZDHHC3
							ZFP36L1
							ZFP36L2
							ZMAT3
							ZNF140
							ZNF174
							ZNF281
							ZNF595
							ZNF609
							ZNF641
							ZNF646
							ZNF652
							ZNF688
							ZNF700
							ZNF74
