## Supplementary Table 5 for "The transcription factor RUNX2 drives the generation of human NK cells and promotes tissue residency"

### Sheet: Supplementary Table 5
	Supplementary Table 5. Genes in leading edges of GSEA analysis (accompanies Fig. 3e).
	Tissue-resident vs. recirculating NK: UP-regulated genes						Tissue-resident vs. recirculating NK: DOWN-regulated genes
	RUNX2-I OVEREXPRESSION			RUNX2 KNOCKDOWN			RUNX2-I OVEREXPRESSION			RUNX2 KNOCKDOWN
	LIVER	BONE MARROW		LIVER	BONE MARROW		LIVER	BONE MARROW		LIVER	BONE MARROW
	CD81	GNPDA1		SKAP2	DGKD		CHD7	GPX1		MT2A	IGFBP7
	TOX	CD81		EML4	ZNF669		ADD3	ADD3		IGFBP7	CX3CR1
	PLCG2	ADGRG3		SESN1	PLXND1		QKI	QKI		CX3CR1	RRM2
	EOMES	PLA2G16		GPD1L	CREB3L2		P2RY8	ANXA5		RAP2B	SELL
	IL16	ALOX5AP		TIGIT	RBL2		KIR2DL3	GUCY1A3		GLRX	GZMB
	RHOQ	TGFA		ERICH1	EYA3		WRNIP1	WDFY2		S1PR1	CDKN3
	MMP25	TOX		ANO9	PDCD4-AS1		WDFY2	IL7R		ANXA2	TPST2
	BAALC	RARRES3		TRMT2A	CD79B		SSH2	PXYLP1		TUBB2A	TM9SF2
	TMEM217	CD244		TLE1	AIG1		QPRT	SMIM3		CDC25B	ZWINT
	ABCB1	CEBPD		UBAC2	ACP5		SERPINB6	MYC		FAM111A	H2AFY
	STK17A	PITPNC1		ICAM1	NUDT14		C1orf174	ACOT7		EIF4G3	HMGB2
	GNAQ	DHRS3		SFI1	MAN2A2		LRRC8C	ARHGEF39		TNIP2	TUBA1B
	CDK5R1	FCER1G		TEC	IDNK		ILKAP	NDC80		RAP1GAP2	VIM
	ITGA1	EOMES		P2RX5	LPAR6		SBK1	NSMCE1		TLR3	CCNB1
	MPP1	SLAMF7		BCAS4	ZNF571		SF3B2	HLA-DRB6		STX3	GPR183
	TGFBR2	ZFP36L1		CD40LG	LAX1		KDM2B	LRRFIP1		YWHAQ	SAMHD1
	BCO2	ZDHHC3		SPECC1	PELI1		C16orf72	GRSF1		AHNAK	S1PR1
	CDHR1	TRIM22		PIK3R6	PLXDC1		AK3	SERPINB8		DSTN	S100A4
	CD200R1	ARHGEF3		MDFIC	UBASH3A		ITGB7	LRRC8C		CLPTM1L	ATP1B3
	ZCCHC24	GNG2		SYK	TANC2		TRAF1	CDC20		GK5	LGALS1
	SESN1	CLIC3		CCNL1	RNVU1-19		CAPN2	SBK1		B3GAT1	ANXA2
	LBH	BAALC		PDCD4-AS1	NF1		KLF11	BOK		CD47	CDCA7
	SPRY2	CCL5		AIG1	MAPK13		IMPAD1	CORO1C		TGFBR3	LMNA
	FYB	AOAH		GPI	ZDHHC14		CEBPG	BUB1		ADD3	PRC1
	BLVRA	ABCB1		RP11-162D16.2	IPCEF1		LRRC8A	TOB1		SLCO4C1	EMP3
	IL2RB	MAPK13		IL18	BOLA3-AS1		TRAM2	RIN3		SH3BP5	NCAPG2
	BST2	PSTPIP2		IL2RB	CSRNP1		PRKD3	ITGB7		LPGAT1	CDC25B
	GSTP1	LPAR5		ZNF773	RHOB		HS3ST3B1	ASH2L		EXOSC10	PRDX1
	CD84	CDK5R1		UBASH3A	YES1		TTC38	CAPN2		MRPL34	AHR
	BANK1	TTC39B		KRCC1	KLRG1		CDC42SE1	KLF11		JAZF1	RAP1GAP2
	SH2D1A	ETS1		TRIB2	COLQ		MYO1G	SNRNP25		PLEK	CCNB2
	CD160	TGFBR2		SIK3	MAPK1		CX3CR1	EMP3		LYAR	TOP2A
	LPXN	FAM117A		TANC2	CRYL1		CDC42EP3	BZW2		ANXA4	GBP1
	SLC4A4	BCO2		PPP1R2	KIAA0040		TTC22	HADH		ZNF365	GINS2
	MFSD7	CDHR1		AACS	TNFSF14		SLCO4C1	CCNB2		TTC22	DHCR24
	UAP1L1	APMAP		SDHD	HDAC9		PLOD1	NDRG2		IGF2R	YWHAQ
	NCR1	SNAI3		AIFM2	DUSP16		ARRB2	THEM4		RABIF	UBE2C
	SPECC1	SESN1		MMRN1	RHOBTB3		MTCH1	TM9SF2		TIAM1	AHNAK
	MGAT3	PRR5L		DNASE1	BST2		AHNAK	SNHG15		PRNP	ADA
	ZNF74	LBH		DCBLD1	SLC6A6		DUSP14	CX3CR1		PLEKHG3	DSTN
	TNFSF14	TNFRSF1A		COLQ	RASA1		ARAF	MCM6		SDHB	CDK1
	CD96	SPRY2		NCR1	FBXW4P1		CARS	CDC42EP3		CYTH1	SH3BGRL3
	PDCD4	SLC2A8		DZIP3	TMEM57		PPM1L	CYBRD1		FLNA	TOMM40
	SPATS2L	BLVRA		RP1-102K2.8	S1PR2		PPP2R5A	PLEKHB2		FAM214B	FZD6
	KLRC1	ITGA6		TRAF5	AKAP7		RHBDF2	PSMD1		MRPS6	KIF2C
	TC2N	PLEKHO2		TNFSF14	ERN1		ANXA2	TSPAN2		SUMO3	STMN1
	RNF157	SLAMF6		STRBP	ZCCHC14		GIPC3	PRCP		CAPN2	ADK
	LINC00996	BST2		CCDC141	SNTB2		PRF1	SLCO4C1		CEBPG	CCDC109B
	IFNAR2	GSTP1		TNFSF4	NCOA1		NFATC3	DTL		WRNIP1	ADD3
	CTD-2576D5.4	PYHIN1		BST2	KAT6B		HLA-DPA1	IDH3A		PLAC8	MCM7
	GSR	SIGLEC17P		NMT2	TBCC		LPGAT1	AHCY		VCL	SLCO4C1
	STOM	THEMIS2		RASA1	ZNF544		MTA2	CDKN3		ANXA6	BIRC5
	SMPDL3B	ZBTB16		DGKA	EPS8L2		ELMO1	ST6GAL1		SPN	SH3BP5
	HLA-DMB	IKZF3		ERAL1	KIF21B		ENO2	RASGRP2		EFHD2	ARHGAP11A
	SYNRG	AAK1		TBC1D31	HIPK2		CLEC2D	ORAI1		UBE2Q2	LPGAT1
	TLE1	PAFAH2		RP1-111D6.3	FASLG		RAP2A	ARRB2		PPM1L	CDC20
	SEL1L3	PLEKHF1		CNR2	STARD3NL		KIR3DX1	TK1		MCM8	TFDP1
	TOX2	BANK1		TMEM156	RHOH		ANXA6	FKBP1A		GAS7	CORO1C
	FYN	CD160		FASLG	NFKBIZ		EIF4G3	KIR2DL4		BIN1	AURKB
	IL17D	EPG5		ZMYM4	MIB2		RASA3	ANP32B		MED15	NUSAP1
	CABLES1	LPXN		ITM2A	HIST1H2BD		ACSL5	ZYX		QPRT	SVIL
	KCTD5	PDGFD		RHOH	ELF1		CD72	IRAK4		SCP2	SLC17A9
	GYG1	PLXND1		LIMS1	GPR171		IQSEC1	HLA-DRB5		RASA3	PLK1
	RASA1	DUSP5		ATP8B4	SLAMF6		ITGAM	CST3		SCAMP4	MCM4
	HIP1	SLC4A4		ATP1B1	LIMS1		HLA-DPB1	AHNAK		ISCU	KIAA0101
	SNX10	MAPK1		HOXA5	NMRAL1		TMBIM1	HLA-DRA		TNFRSF1B	NQO1
	ATP1B1	UAP1L1		TNFAIP8L1	PLA2G16		OGDH	DUSP3		HS3ST3B1	RPA1
	SIK3	BNC2		LRCH1	RORA		CD47	CD55		PPP2R5A	BOK
	MPG	BCL2L11		MX1	LINC00539		SNX5	FAM117B		PPP3CC	TP53
	IL18	ACP6		ZEB1	SYS1		RRBP1	DUSP14		WDFY2	PTTG1
	RCHY1	P2RX7		SWAP70	FAM110A		HSH2D	TMEM184B		ADAM10	TTLL12
	UGP2	SMPD3		GZMK	FGFRL1		GRK5	SMAP2		QKI	BRCA1
	SRGN	CCL3		NPM2	DGCR6L		MADD	DAP		SF3B2	ANXA4
	SWAP70	TNFSF14		AMPD3	TRAPPC2B		FGL2	CENPK		KLF8	TIMELESS
	NEO1	CD96		LBH	SLC9A9		GLRX	BCKDHB		ACP1	PAICS
	NCAM1	COLGALT2		MAP2K5	SIGLEC17P		KIR2DS4	FCGRT		EPS15L1	ACOT7
	ZNF609	NMUR1		BLVRA	SWAP70		YWHAQ	EPHA4		C1orf174	DERA
	PRKCA	RNF157		GNAQ	ACP6		MYRF	CD82		MIEN1	PRNP
	TIE1	LINC00996		AP003774.1	AGTRAP		MLLT11	HADHB		KLF3	BUB1
	FIBP	GFI1		NAP1L4	LBH		IL10RA	FAM84B		AK5	ASF1B
	LPIN1	LAT2		BAALC	APBA2		CDC25B	KDSR		ACSL5	SPTBN1
	CMTM3	FAM78A		PVT1	ZNF331		FES	NT5DC3		SSH2	GRAMD4
	SMURF2	LAX1		FBXO34	DDX24		GK5	S100A10		NUP85	PLEKHG3
	TMEM141	PRKCQ		LZTFL1	BLVRA		KIR3DL1	TMEM123		MTA2	TFRC
	FOXO3	SLC16A6		RP11-563D10.1	ANKDD1A		MYOM2	MTHFD2		M6PR	SLC7A6
	GRAMD1A	PDLIM1		USPL1	PIGV		GALC	ANXA2		HTT	GBP4
	MDFIC	GALNT10		XPO7	SLFN12L		RAP1GAP2	HLA-DPA1		RP4-575N6.5	PIM3
	AACS	KLRG1		AF131217.1	DLGAP1-AS1		BIN1	ADA		FANCA	TUBB
	STK17B	PTGDR		ANKRD13A	BAALC		B3GAT1	SVIL		SEC23B	MCM6
	CCND1	RAB27A		SEL1L3	LZTFL1		SH3BP5	AFG3L2		PTGDS	CENPK
	TIGIT	STOM		TMEM106B	CLUHP3		RAP2B	HMGA1		MEGF9	SNRNP25
	PARP8	PTCH1		GRAMD3	FAM78A		BHLHE40	LPGAT1		ASCL2	WHSC1
	NMT2	TAGAP		CTD-2020K17.1	GFOD1		GAS7	ELMO1		C1orf21	GUCY1A3
	NAA16	SMPDL3B		RAB11FIP1	FAM117A		TLR3	CDK1		SGSM1	PLEKHB2
	SURF4	VAMP5		PDCD4	ADHFE1		IL21R	TOMM40		ILKAP	FAM214B
	GALT	SPG20		MFSD7	SLC2A3		RAMP1	LTA4H		ITPRIPL1	NAGK
	CALM3	ARHGAP9		ARSJ	SEL1L3		CD247	CEP41		ATP11A	ANXA5
	MBD2	DGCR6L		MPG	TGIF1		ITGAX	PLK1		ARL4C	CCT5
	FASLG	TLE1		PRKCA	GRAMD3		ITGA5	DLL1		RP4-728D4.2	LINC00861
	COL23A1	SEL1L3		SLC35E1	RAB11FIP1		LYAR	WHSC1		FAM65B	CDKN2D
	DEGS1	FAM46C		SPRY1	EPC1		FLNA	HAVCR2		PDGFRB	CALHM2
	CASK	TOX2		DEGS1	SSH1		CAST	KIR3DX1		PTPRB	NDC80
	ELOVL6	ZDHHC14		LYRM7	DUSP5		MT2A	RNASET2		TMBIM1	ADAM9
	LIMS1	FYN		ZNF821	STAMBPL1		SLC2A1	UBXN10		LRRC8C	EZH2
	ARMC9	GLIPR1		LINC00996	OBSCN		VCL	KIAA0101		FOXN2	LAIR1
	DZIP3	FUCA1		CASK	APMAP		PXN	ANO9		ANTXR2	CAPN2
	CASP9	SSH1		FAM167A	PRKCA		TBX21	CDCA7		DTX3L	KIF11
	C20orf166-AS1	GFOD1		SPRY2	KLF6		ZAP70	ADAM9		RAMP1	KDSR
	FAM102A	CDKN1B		OFD1	VOPP1		SERPINB9	FH		CEP78	LTB
	NFE2L3	VOPP1		NSUN4	SYNGR1		S1PR1	RASA3		TBX21	FANCI
	NCK2	CABLES1		ZNF609	HELZ		DSTN	CCNB1		DIAPH1	PAK1
	ITM2A	NEDD9		HIP1	IFIT3		GLIPR2	TMTC4		AMMECR1	GRSF1
	BAZ2B	CNNM3		BAZ2B	PDGFD		IGFBP7	S100B		BATF	PLAC8
	RHOH	TBCC		KLRC2	SLC35E1		PLAC8	RARA		RP11-4O1.2	RASGRP2
	LZTFL1	CST7		VEGFB	SPRY1		PLEKHG3	NREP		SBK1	VCL
	LIMA1	GYG1		ZNF74	ARHGAP35		GNLY	RAB29		MYOM2	LRRFIP1
	CKLF	RASA1		TOX	ZNF821		ARL4C	UHRF1		LRRC8A	DAP
	PDE7A	RHOC		NCAM1	LINC00996			SEH1L		PTPRR	RAB29
	KARS	PLCXD2		ZBTB38	ABHD15			IQSEC1		GLIPR2	S100A10
	GREM2	SYS1		SETD5	RAB11FIP4			AGPAT5		PRKCE	DDX21
	PPP1R16B	EYA3		PARP8	SPRY2			CARS2		TES	SEH1L
	KCTD3	RCHY1		RAP1GDS1	SYTL3			ATP10A		HS6ST1	RBBP8
		ACAA2		TC2N	PIK3R1			ITGAM		RASSF3	FKBP1A
		KIAA0040		MACC1	NSUN4			HLA-DPB1		NAAA	UBE2Q2
		NPC1		AC104820.2	TAGAP			RARG		MPDU1	AHCY
		SRGN		SIRPG	ARHGAP9			TMBIM1		CDC42EP3	FH
		SWAP70		SPAG16	SLFN13			OGDH			DPYSL2
		THBS1		CDHR1	SLAMF7			GINS2			GAS7
		STAT4		LY9	RUNX1			WARS			BZW2
		NEO1		TIE1	ETS1			CDKN2D			SFT2D2
		CFLAR		TMEM217	TMEM234			SH3BGRL3			IDH3A
		PRKCA		USP44	ST8SIA4			TPK1			MKI67
		LPIN1		CHD9	LTBP3			PRDX1			RNPEP
		CMTM3		CD96	SLA			CD74			TPK1
		DLGAP1-AS1		ANXA9	TOX			RRBP1			BIN1
		CCL4		CD200R1	PTPN4			RASSF2			MED15
		HERC1		FOXO3	KLRB1			MADD			SNAP29
		PELI1		TPCN1	RGS1			FGL2			LDHA
		TMEM141		LDB2	PITPNC1			ZMYND10			RASA3
		FOXO3		COA1	THBS1			MCM7			PSMD1
		DUSP10		IRF8	SLC16A6			SLC35F2			PYROXD2
		GPR18		Y_RNA	PYHIN1			RAB31			ARHGEF39
		SPATA13		FYN	ZBTB38			PAK1			WDFY2
		FAM179A		CAPN12	LINC00152			YWHAQ			QKI
		MUM1		FYB	ENPP5			TRMT6			CHP1
		GNGT2		RPL38P4	BCL2A1			RGS10			DTL
		RORA		KLRC1	SKAP1			ZWINT			SPAG5
		ARSG		CDK5R1	TMIGD2			TFRC			JAK2
		MSL2		PPP1R16B	YPEL5			CBR4			LDHB
		ABHD4		USP25	CEBPD			TLE3			LEF1
		ABCA2		FAM102A	RTP4			IL10RA			PLK4
		RHOBTB3		COL23A1	NFIL3			DDX21			TMEM14C
		ADRB2		MMP25	ABHD4			SLC38A2			SERPINB8
		TIGIT		VTRNA1-3	CDHR1			CDC25B			CENPM
		PTGER4		CD84	METRNL			ADK			MEF2C
		CREB3L2		GRAMD1A	NR4A2			FES			AFG3L2
		BCR		ACOXL	LY9			MEF2C			ASRGL1
		KIFC3		NCK2	ZBTB16			CERCAM			SYNJ2
		MTHFR		ABCB1	CST7			LDHB			ABHD12
		MBD2		ADRB1	PRDM1			MYOM2			MTHFD2
		AGTRAP		EOMES	NMUR1			GALC			DOCK9
		ERN1		STK17A	SLC14A1			RAP1GAP2			HEXB
		WIPI1		GYG1	CD96			DHCR24			CD55
		FASLG		IL16	SMPD3			BIN1			SLC1A4
		ZNF101		HOXA10	P2RX7			CASS4			CTNNBIP1
		PIK3R1		ABCG1	MSL2			FGFBP2			TPX2
		YPEL5		LPIN1	MAP3K6			CCT5			CAPG
		EPC1		RUNX2	GFI1			SH3BP5			TMEM184B
		FYCO1		RHOQ	CCL4			TPST2			TSPAN2
		NUDT14		CLNK	FOXO3			BHLHE40			TK1
		ST8SIA4		TOX2	HEG1			SLC43A3			CENPF
		OSBPL2		SYNRG	LDB2			TXNIP			INTS7
		ELOVL6		CXCR6	FUCA1			GAS7			ARL4C
		FBXW4P1		ITGA1	NR1D2			MYADM			FAM65B
		MXRA7		GGA1	ZFP36L1			SMCO4			SSBP2
		ZNF677		CD81	PLIN2			ELK3			RABL3
		LIMS1			FCRL6			LGALS1			HADH
		SKAP1			FYN			TFDP1			ATP6V1A
		FBXO25			IKZF3			IL21R			TMBIM1
		ANXA2R			CFLAR			MINA			LRRC8C
		STARD3NL			GNGT2			RAMP1			FOXN2
		TRIM14			CDK5R1			ITGAX			IL18R1
		NCOA1			ZNF677			ITGA5			ANTXR2
		DUSP16			PPP1R16B			NEK6			DTX3L
		2003-03-01			C5orf56			GPR183			RAMP1
		CNNM4			BCL2L11			VDAC1			RAD51
		JADE2			DHRS3			TTLL12			TMEM63A
		TESK2			PLEKHO2			LEF1			CLSPN
		CERK			ALOX5AP			CAST			RARG
		DYNLT1			ABCB1			LST1			SQLE
		HIPK2			GLIPR1			PIM3			PRKCD
		SLFN13			EOMES			SYNJ2			XPOT
		CLUHP3			GYG1			CD52			ORAI1
		SIPA1L1			RARRES3			COTL1			SBK1
		RHOH			AOAH			PAICS			MYOM2
		LZTFL1			FAM46C			LGALS3			RAB31
		ORMDL2			LPIN1			GRAMD4			PAPSS1
		LIMA1			DYNLT1			FURIN			IL12RB1
		COG2			HERC1			VCL			NAAA
		PDE7A			OSBPL2			PXN			STX17
		PPP1R16B			GPR68			SOX4			MPDU1
		PTPN4			HCST			CCR7			CDC42EP3
		PRKCH			CCL3			GZMB			AFF1
		FAM110A			CD244			BACH2			HVCN1
		RUNX1			TOX2			AHR			RNF130
		CHMP1B			ARHGAP18			SERPINB9			TOB1
		SLC6A6			CD247			RRM2
		MIB2			CXCR6			S1PR1
		EXOSC7			CCL5			DSTN
		LINC00152			ADGRG3			VIM
		HEG1			CD81			IGFBP7
		STK39						ABLIM1
		ZHX2						PLAC8
		HDAC9						PLEKHG3
		SLC35E1						LMNA
		TGIF1						GNLY
		SETBP1						TAGLN2
		PCED1B-AS1						S100A4
								TNFRSF18
								ARL4C
								LDHA
